# Evolution of developmental bias explains divergent patterns of phenotypic evolution

**DOI:** 10.1101/2025.02.04.636455

**Authors:** Joao Picao-Osorio, Charlotte Bouleau, Pablo M. Gonzalez de la Rosa, Lewis Stevens, Nina Fekonja, Mark Blaxter, Christian Braendle, Marie-Anne Félix

## Abstract

Rates of phenotypic evolution vary across traits, and these evolutionary patterns themselves evolve. Understanding how development contributes—or biases—such patterns remains a challenge because it requires large-scale measurement of phenotypic variation resulting from random mutations across multiple species. Using the experimentally tractable system of nematode vulval development, we quantified the mutational sensitivity of six cell fates across two nematode clades. The results show that within each clade, mutational sensitivity is sufficient to explain the observed phenotypic evolution. The difference between clades can be explained by a simple spatial shift across cells of the sensitive region of a Wnt signaling dose-response curve. These findings underscore the importance of integrating the evolving genotype-phenotype map into the understanding of phenotypic change at both micro- and macroevolutionary scales.
