## Supplementary material for "Evolution of developmental bias explains divergent patterns of phenotypic evolution": Datasets: Data S3 tree Caenorhabditis Oscheius.txt

#NEXUS
Begin trees; [Treefile created Tue Oct 15 23:07:16 2024]
	Translate
		1 Oscheius_sp.F,
		2 Oscheius_chongmingensis,
		3 Oscheius_carolinensis,
		4 Oscheius_lucianii,
		5 Oscheius_sp.J,
		6 Oscheius_sp.G,
		7 Oscheius_sp.I,
		8 Oscheius_myriophilus,
		9 Oscheius_sp.L,
		10 Oscheius_sp.R,
		11 Oscheius_dolichura,
		12 Oscheius_sp.B,
		13 Oscheius_dolichuroides,
		14 Oscheius_sp.A,
		15 Oscheius_sp.K,
		16 Oscheius_guentheri,
		17 Oscheius_sp.P,
		18 Oscheius_sp.N,
		19 Oscheius_sp.O,
		20 Oscheius_sp.E,
		21 Oscheius_sp.Q,
		22 Oscheius_onirici,
		23 Oscheius_tipulae,
		24 Oscheius_sp.D,
		25 Caenorhabditis_krikudae,
		26 Caenorhabditis_auriculariae,
		27 Caenorhabditis_parvicauda,
		28 Caenorhabditis_plicata,
		29 Caenorhabditis_angaria,
		30 Caenorhabditis_castelli,
		31 Caenorhabditis_sp8,
		32 Caenorhabditis_agridulce,
		33 Caenorhabditis_dolens,
		34 Caenorhabditis_quiockensis,
		35 Caenorhabditis_sp27,
		36 Caenorhabditis_portoensis,
		37 Caenorhabditis_vivipara,
		38 Caenorhabditis_virilis,
		39 Caenorhabditis_sp30,
		40 Caenorhabditis_drosophilae,
		41 Caenorhabditis_sp2,
		42 Caenorhabditis_astrocarya,
		43 Caenorhabditis_uteleia,
		44 Caenorhabditis_guadeloupensis,
		45 Caenorhabditis_sp45,
		46 Caenorhabditis_japonica,
		47 Caenorhabditis_imperialis,
		48 Caenorhabditis_sp25,
		49 Caenorhabditis_sp49,
		50 Caenorhabditis_afra,
		51 Caenorhabditis_sulstoni,
		52 Caenorhabditis_macrosperma,
		53 Caenorhabditis_waitukubuli,
		54 Caenorhabditis_panamensis,
		55 Caenorhabditis_yunquensis,
		56 Caenorhabditis_nouraguensis,
		57 Caenorhabditis_becei,
		58 Caenorhabditis_oiwi,
		59 Caenorhabditis_kamaaina,
		60 Caenorhabditis_inopinata,
		61 Caenorhabditis_elegans,
		62 Caenorhabditis_sp54,
		63 Caenorhabditis_doughertyi,
		64 Caenorhabditis_wallacei,
		65 Caenorhabditis_tropicalis,
		66 Caenorhabditis_sp44,
		67 Caenorhabditis_sp48,
		68 Caenorhabditis_brenneri,
		69 Caenorhabditis_sp33,
		70 Caenorhabditis_remanei,
		71 Caenorhabditis_latens,
		72 Caenorhabditis_nigoni,
		73 Caenorhabditis_briggsae,
		74 Caenorhabditis_sinica,
		75 Caenorhabditis_zanzibari,
		76 Caenorhabditis_tribulationis,
		77 Caenorhabditis_sp41
;
	tree Bioperl_1 = [&R] (((((1:0.0827471372,2:0.0708461264):0.1696395071[1],((3:0.1066402556,(4:0.1124122713,5:0.1044221169):0.0113923212[]):0.1418304690[0.57],(6:0.1336499332,(7:0.1174538776,8:0.0035333821,:0.1030944322):0.0162021325[1]):0.1454236918[1]):0.0295626908[1]):0.1264200491[0.66],((9:0.2394865136,(10:0.1475840219,(11:0.1314441206,(12:0.0854853564,(13:0.0116939385,14:0.0148828875):0.06623…
End;
