## Supplementary material for "Evolution of developmental bias explains divergent patterns of phenotypic evolution": Datasets: Data S4 Chronogram Caenorhabditis Oscheius.txt

#NEXUS
Begin trees; [Treefile created Thu Jan 9 11:14:01 2025]
	Translate
		1 O._chongmingensis,
		2 O._sp.F,
		3 O._carolinensis,
		4 O._sp.J,
		5 O._lucianii,
		6 O._sp.G,
		7 O._sp.I,
		8 O._myriophilus,
		9 O._sp.L,
		10 O._sp.R,
		11 O._dolichura,
		12 O._sp.B,
		13 O._sp.A,
		14 O._dolichuroides,
		15 O._sp.K,
		16 O._guentheri,
		17 O._sp.P,
		18 O._sp.O,
		19 O._sp.N,
		20 O._sp.Q,
		21 O._sp.E,
		22 O._onirici,
		23 O._sp.D,
		24 O._tipulae,
		25 C._krikudae,
		26 C._auriculariae,
		27 C._parvicauda,
		28 C._plicata,
		29 C._castelli,
		30 C._angaria,
		31 C._quiockensis,
		32 C._dolens,
		33 C._sp.8,
		34 C._agridulce,
		35 C._sp.27,
		36 C._vivipara,
		37 C._portoensis,
		38 C._virilis,
		39 C._sp.30,
		40 C._sp.2,
		41 C._drosophilae,
		42 C._astrocarya,
		43 C._uteleia,
		44 C._sp.45,
		45 C._guadeloupensis,
		46 C._japonica,
		47 C._imperialis,
		48 C._sp.49,
		49 C._sp.25,
		50 C._sulstoni,
		51 C._afra,
		52 C._macrosperma,
		53 C._waitukubuli,
		54 C._panamensis,
		55 C._yunquensis,
		56 C._nouraguensis,
		57 C._becei,
		58 C._oiwi,
		59 C._kamaaina,
		60 C._inopinata,
		61 C._elegans,
		62 C._sp.54,
		63 C._doughertyi,
		64 C._wallacei,
		65 C._tropicalis,
		66 C._sp.44,
		67 C._sp.48,
		68 C._brenneri,
		69 C._sp.33,
		70 C._remanei,
		71 C._latens,
		72 C._nigoni,
		73 C._briggsae,
		74 C._sinica,
		75 C._zanzibari,
		76 C._tribulationis,
		77 C._sp.41
;
	tree Bioperl_1 = [&R] (((((1:14.241901,2:14.241901):36.289886[],((3:19.494751,(4:17.648391,5:17.648391):1.846360[]):25.667258[],(6:21.304233,(7:18.577768,8:0.615697,:17.962072):2.726465[]):23.857776[]):5.369778[]):31.050052[],((9:39.619040,(10:25.307948,(11:21.196315,(12:13.019790,(13:2.165710,14:2.165710):10.854080[]):8.176525[]):4.111633[]):14.311092[]):16.847242[],(15:53.398565,((16:41.254939,…
End;
