## Supplementary material for "Evolution of developmental bias explains divergent patterns of phenotypic evolution": Datasets: Data S7 egl-20-Wnt.xlsx

### Sheet: individual data
Data S7. Vulva phenotyping for egl-20/Wnt mutant in O. tipulae.
Genus	Species	Observer	Date	Background	Treatment	Line	Genotype	Temperature (ºC)	Replicate	No.	P1.p	P2.p	P3.p	P4.p	P5.p	P6.p	P7.p	P8.p	P9.p	P10.p	P11.p	Comments	strain notes
Oscheius	O. tipulae	JPO	17/06/2022	CEW1	control	CEW1	wt	20	A	1	S	S	S	SSSS	UUUU	tttt	UUUU	SSSS	S	S	S
Oscheius	O. tipulae	JPO	17/06/2022	CEW1	control	CEW1	wt	20	A	2	S	S	S	SSSS	UUUU	tttt	UUUU	SSSS	S	S	S
Oscheius	O. tipulae	JPO	17/06/2022	CEW1	control	CEW1	wt	20	A	3	S	S	S	SSSS	UUUU	tttt	UUUU	SSSS	S	S	S
Oscheius	O. tipulae	JPO	17/06/2022	CEW1	control	CEW1	wt	20	A	4	S	S	S	SSSS	UUUU	tttt	UUUU	SSSS	S	S	S
Oscheius	O. tipulae	JPO	17/06/2022	CEW1	control	CEW1	wt	20	A	5	S	S	S	SSSS	UUUU	tttt	UUUU	SSSS	S	S	S
Oscheius	O. tipulae	JPO	17/06/2022	CEW1	control	CEW1	wt	20	A	6	S	S	S	SSSS	UUUU	tttt	UUUU	SSSS	S	S	S
Oscheius	O. tipulae	JPO	17/06/2022	CEW1	control	CEW1	wt	20	A	7	S	S	S	SSSS	UUUU	tttt	UUUU	SSSS	S	S	S
Oscheius	O. tipulae	JPO	17/06/2022	CEW1	control	CEW1	wt	20	A	8	S	S	S	SSSS	UUUU	tttt	UUUU	SSSS	S	S	S
Oscheius	O. tipulae	JPO	17/06/2022	CEW1	control	CEW1	wt	20	A	9	S	S	S	SSSS	UUUU	tttt	UUUU	SSSS	S	S	S
Oscheius	O. tipulae	JPO	17/06/2022	CEW1	control	CEW1	wt	20	A	10	S	S	S	SSSS	UUUU	tttt	UUUU	SSSS	S	S	S
Oscheius	O. tipulae	JPO	17/06/2022	CEW1	control	CEW1	wt	20	A	11	S	S	S	SSSS	UUUU	tttt	UUUU	SSSS	S	S	S
Oscheius	O. tipulae	JPO	17/06/2022	CEW1	control	CEW1	wt	20	A	12	S	S	S	SSSS	UUUU	tttt	UUUU	SSSS	S	S	S
Oscheius	O. tipulae	JPO	17/06/2022	CEW1	control	CEW1	wt	20	A	13	S	S	S	SSSS	UUUU	tttt	UUUU	SSSS	S	S	S
Oscheius	O. tipulae	JPO	17/06/2022	CEW1	control	CEW1	wt	20	A	14	S	S	S	SSSS	UUUU	tttt	UUUU	SSSS	S	S	S
Oscheius	O. tipulae	JPO	17/06/2022	CEW1	control	CEW1	wt	20	A	15	S	S	S	SSSS	UUUU	tttt	UUUU	SSSS	S	S	S
Oscheius	O. tipulae	JPO	17/06/2022	CEW1	control	CEW1	wt	20	A	16	S	S	S	SSSS	UUUU	tttt	UUUU	SSSS	S	S	S
Oscheius	O. tipulae	JPO	17/06/2022	CEW1	control	CEW1	wt	20	A	17	S	S	S	SSSS	UUUU	tttt	UUUU	SSSS	S	S	S
Oscheius	O. tipulae	JPO	17/06/2022	CEW1	control	CEW1	wt	20	A	18	S	S	S	SSSS	UUUU	tttt	UUUU	SSSS	S	S	S
Oscheius	O. tipulae	JPO	17/06/2022	CEW1	control	CEW1	wt	20	A	19	S	S	S	SSSS	UUUU	tttt	UUUU	SSSS	S	S	S
Oscheius	O. tipulae	JPO	17/06/2022	CEW1	control	CEW1	wt	20	A	20	S	S	S	SSSS	UUUU	tttt	UUUU	SSSS	S	S	S
Oscheius	O. tipulae	JPO	17/06/2022	CEW1	control	CEW1	wt	20	A	21	S	S	S	SSSS	UUUU	tttt	UUUU	SSSS	S	S	S
Oscheius	O. tipulae	JPO	17/06/2022	CEW1	control	CEW1	wt	20	A	22	S	S	S	SSSS	UUUU	tttt	UUUU	SSSS	S	S	S
Oscheius	O. tipulae	JPO	17/06/2022	CEW1	control	CEW1	wt	20	A	23	S	S	S	SSSS	UUUU	tttt	UUUU	SSSS	S	S	S
Oscheius	O. tipulae	JPO	17/06/2022	CEW1	control	CEW1	wt	20	A	24	S	S	S	SSSS	UUUU	tttt	UUUU	SSSS	S	S	S
Oscheius	O. tipulae	JPO	17/06/2022	CEW1	control	CEW1	wt	20	A	25	S	S	S	SSSS	UUUU	tttt	UUUU	SSSS	S	S	S
Oscheius	O. tipulae	JPO	17/06/2022	CEW1	control	CEW1	wt	20	A	26	S	S	S	SSSS	UUUU	tttt	UUUU	SSSS	S	S	S
Oscheius	O. tipulae	JPO	17/06/2022	CEW1	control	CEW1	wt	20	A	27	S	S	S	SSSS	UUUU	tttt	UUUU	SSSS	S	S	S
Oscheius	O. tipulae	JPO	17/06/2022	CEW1	control	CEW1	wt	20	A	28	S	S	S	SSSS	UUUU	tttt	UUUU	SSSS	S	S	S
Oscheius	O. tipulae	JPO	17/06/2022	CEW1	control	CEW1	wt	20	A	29	S	S	S	SSSS	UUUU	tttt	UUUU	SSSS	S	S	S
Oscheius	O. tipulae	JPO	17/06/2022	CEW1	control	CEW1	wt	20	A	30	S	S	S	SSSS	UUUU	tttt	UUUU	SSSS	S	S	S
Oscheius	O. tipulae	JPO	17/06/2022	CEW1	control	CEW1	wt	20	A	31	S	S	S	SSSS	UUUU	tttt	UUUU	SSSS	S	S	S
Oscheius	O. tipulae	JPO	17/06/2022	CEW1	control	CEW1	wt	20	A	32	S	S	S	SSSS	UUUU	tttt	UUUU	SSSS	S	S	S
Oscheius	O. tipulae	JPO	17/06/2022	CEW1	control	CEW1	wt	20	A	33	S	S	S	SSSS	UUUU	tttt	UUUU	SSSS	S	S	S
Oscheius	O. tipulae	JPO	17/06/2022	CEW1	control	CEW1	wt	20	A	34	S	S	S	SSSS	UUUU	tttt	UUUU	SSSS	S	S	S
Oscheius	O. tipulae	JPO	17/06/2022	CEW1	control	CEW1	wt	20	A	35	S	S	S	SSSS	UUUU	tttt	UUUU	SSSS	S	S	S
Oscheius	O. tipulae	JPO	17/06/2022	CEW1	control	CEW1	wt	20	A	36	S	S	S	SSSS	UUUU	tttt	UUUU	SSSS	S	S	S
Oscheius	O. tipulae	JPO	17/06/2022	CEW1	control	CEW1	wt	20	A	37	S	S	S	SSSS	UUUU	tttt	UUUU	SSSS	S	S	S
Oscheius	O. tipulae	JPO	17/06/2022	CEW1	control	CEW1	wt	20	A	38	S	S	S	SSSS	UUUU	tttt	UUUU	SSSS	S	S	S
Oscheius	O. tipulae	JPO	17/06/2022	CEW1	control	CEW1	wt	20	A	39	S	S	S	SSSS	UUUU	tttt	UUUU	SSSS	S	S	S
Oscheius	O. tipulae	JPO	17/06/2022	CEW1	control	CEW1	wt	20	A	40	S	S	S	SSSS	UUUU	tttt	UUUU	SSSS	S	S	S
Oscheius	O. tipulae	JPO	17/06/2022	CEW1	control	CEW1	wt	20	A	41	S	S	S	SSSS	UUUU	tttt	UUUU	SSSS	S	S	S
Oscheius	O. tipulae	JPO	17/06/2022	CEW1	control	CEW1	wt	20	A	42	S	S	S	SSSS	UUUU	tttt	UUUU	SSSS	S	S	S
Oscheius	O. tipulae	JPO	17/06/2022	CEW1	control	CEW1	wt	20	A	43	S	S	S	SSSS	UUUU	tttt	UUUU	SSSS	S	S	S
Oscheius	O. tipulae	JPO	17/06/2022	CEW1	control	CEW1	wt	20	A	44	S	S	S	SSSS	UUUU	tttt	UUUU	SSSS	S	S	S
Oscheius	O. tipulae	JPO	17/06/2022	CEW1	control	CEW1	wt	20	A	45	S	S	S	SSSS	UUUU	tttt	UUUU	SSSS	S	S	S
Oscheius	O. tipulae	JPO	17/06/2022	CEW1	control	CEW1	wt	20	A	46	S	S	S	SSSS	UUUU	tttt	UUUU	SSSS	S	S	S
Oscheius	O. tipulae	JPO	17/06/2022	CEW1	control	CEW1	wt	20	A	47	S	S	S	SSSS	UUUU	tttt	UUUU	SSSS	S	S	S
Oscheius	O. tipulae	JPO	17/06/2022	CEW1	control	CEW1	wt	20	A	48	S	S	S	SSSS	UUUU	tttt	UUUU	SSSS	S	S	S
Oscheius	O. tipulae	JPO	17/06/2022	CEW1	control	CEW1	wt	20	A	49	S	S	S	SSSS	UUUU	tttt	UUUU	SSSS	S	S	S
Oscheius	O. tipulae	JPO	17/06/2022	CEW1	control	CEW1	wt	20	A	50	S	S	S	SSSS	UUUU	tttt	UUUU	SSSS	S	S	S
Oscheius	O. tipulae	JPO	17/06/2022	CEW1	control	CEW1	wt	20	B	1	S	S	S	SSSS	UUUU	tttt	UUUU	SSSS	S	S	S
Oscheius	O. tipulae	JPO	17/06/2022	CEW1	control	CEW1	wt	20	B	2	S	S	S	SSSS	UUUU	tttt	UUUU	SSSS	S	S	S
Oscheius	O. tipulae	JPO	17/06/2022	CEW1	control	CEW1	wt	20	B	3	S	S	S	SSSS	UUUU	tttt	UUUU	SSSS	S	S	S
Oscheius	O. tipulae	JPO	17/06/2022	CEW1	control	CEW1	wt	20	B	4	S	S	S	SSSS	UUUU	tttt	UUUU	SSSS	S	S	S
Oscheius	O. tipulae	JPO	17/06/2022	CEW1	control	CEW1	wt	20	B	5	S	S	S	SSSS	UUUU	tttt	UUUU	SSSS	S	S	S
Oscheius	O. tipulae	JPO	17/06/2022	CEW1	control	CEW1	wt	20	B	6	S	S	S	SSSS	UUUU	tttt	UUUU	SSSS	S	S	S
Oscheius	O. tipulae	JPO	17/06/2022	CEW1	control	CEW1	wt	20	B	7	S	S	S	SSSS	UUUU	tttt	UUUU	SSSS	S	S	S
Oscheius	O. tipulae	JPO	17/06/2022	CEW1	control	CEW1	wt	20	B	8	S	S	S	SSSS	UUUU	tttt	UUUU	SSSS	S	S	S
Oscheius	O. tipulae	JPO	17/06/2022	CEW1	control	CEW1	wt	20	B	9	S	S	S	SSSS	UUUU	tttt	UUUU	SSSS	S	S	S
Oscheius	O. tipulae	JPO	17/06/2022	CEW1	control	CEW1	wt	20	B	10	S	S	S	SSSS	UUUU	tttt	UUUU	SSSS	S	S	S
Oscheius	O. tipulae	JPO	17/06/2022	CEW1	control	CEW1	wt	20	B	11	S	S	S	SSSS	UUUU	tttt	UUUU	SSSS	S	S	S
Oscheius	O. tipulae	JPO	17/06/2022	CEW1	control	CEW1	wt	20	B	12	S	S	S	SSSS	UUUU	tttt	UUUU	SSSS	S	S	S
Oscheius	O. tipulae	JPO	17/06/2022	CEW1	control	CEW1	wt	20	B	13	S	S	S	SSSS	UUUU	tttt	UUUU	SSSS	S	S	S
Oscheius	O. tipulae	JPO	17/06/2022	CEW1	control	CEW1	wt	20	B	14	S	S	S	SSSS	UUUU	tttt	UUUU	SSSS	S	S	S
Oscheius	O. tipulae	JPO	17/06/2022	CEW1	control	CEW1	wt	20	B	15	S	S	S	SSSS	UUUU	tttt	UUUU	SSSS	S	S	S
Oscheius	O. tipulae	JPO	17/06/2022	CEW1	control	CEW1	wt	20	B	16	S	S	S	SSSS	UUUU	tttt	UUUU	SSSS	S	S	S
Oscheius	O. tipulae	JPO	17/06/2022	CEW1	control	CEW1	wt	20	B	17	S	S	S	SSSS	UUUU	tttt	UUUU	SSSS	S	S	S
Oscheius	O. tipulae	JPO	17/06/2022	CEW1	control	CEW1	wt	20	B	18	S	S	S	SSSS	UUUU	tttt	UUUU	SSSS	S	S	S
Oscheius	O. tipulae	JPO	17/06/2022	CEW1	control	CEW1	wt	20	B	19	S	S	S	SSSS	UUUU	tttt	UUUU	SSSS	S	S	S
Oscheius	O. tipulae	JPO	17/06/2022	CEW1	control	CEW1	wt	20	B	20	S	S	S	SSSS	UUUU	tttt	UUUU	SSSS	S	S	S
Oscheius	O. tipulae	JPO	17/06/2022	CEW1	control	CEW1	wt	20	B	21	S	S	S	S	UUUU	tttt	UUUU	SSSS	S	S	S
Oscheius	O. tipulae	JPO	17/06/2022	CEW1	control	CEW1	wt	20	B	22	S	S	S	SSSS	UUUU	tttt	UUUU	SSSS	S	S	S
Oscheius	O. tipulae	JPO	17/06/2022	CEW1	control	CEW1	wt	20	B	23	S	S	S	S	UUUU	tttt	UUUU	SSSS	S	S	S
Oscheius	O. tipulae	JPO	17/06/2022	CEW1	control	CEW1	wt	20	B	24	S	S	S	SSSS	UUUU	tttt	UUUU	SSSS	S	S	S
Oscheius	O. tipulae	JPO	17/06/2022	CEW1	control	CEW1	wt	20	B	25	S	S	S	SSSS	UUUU	tttt	UUUU	SSSS	S	S	S
Oscheius	O. tipulae	JPO	17/06/2022	CEW1	control	CEW1	wt	20	B	26	S	S	S	SSSS	UUUU	tttt	UUUU	SSSS	S	S	S
Oscheius	O. tipulae	JPO	17/06/2022	CEW1	control	CEW1	wt	20	B	27	S	S	S	SSSS	UUUU	tttt	UUUU	SSSS	S	S	S
Oscheius	O. tipulae	JPO	17/06/2022	CEW1	control	CEW1	wt	20	B	28	S	S	S	SSSS	UUUU	tttt	UUUU	SSSS	S	S	S
Oscheius	O. tipulae	JPO	17/06/2022	CEW1	control	CEW1	wt	20	B	29	S	S	S	SSSS	UUUU	tttt	UUUU	SSSS	S	S	S
Oscheius	O. tipulae	JPO	17/06/2022	CEW1	control	CEW1	wt	20	B	30	S	S	S	SSSS	UUUU	tttt	UUUU	SSSS	S	S	S
Oscheius	O. tipulae	JPO	17/06/2022	CEW1	control	CEW1	wt	20	B	31	S	S	S	SSSS	UUUU	tttt	UUUU	SSSS	S	S	S
Oscheius	O. tipulae	JPO	17/06/2022	CEW1	control	CEW1	wt	20	B	32	S	S	S	SSSS	UUUU	tttt	UUUU	SSSS	S	S	S
Oscheius	O. tipulae	JPO	17/06/2022	CEW1	control	CEW1	wt	20	B	33	S	S	S	SSSS	UUUU	tttt	UUUU	SSSS	S	S	S
Oscheius	O. tipulae	JPO	17/06/2022	CEW1	control	CEW1	wt	20	B	34	S	S	S	SSSS	UUUU	tttt	UUUU	SSSS	S	S	S
Oscheius	O. tipulae	JPO	17/06/2022	CEW1	control	CEW1	wt	20	B	35	S	S	S	SSSS	UUUU	tttt	UUUU	SSSS	S	S	S
Oscheius	O. tipulae	JPO	17/06/2022	CEW1	control	CEW1	wt	20	B	36	S	S	S	SSSS	UUUU	tttt	UUUU	SSSS	S	S	S
Oscheius	O. tipulae	JPO	17/06/2022	CEW1	control	CEW1	wt	20	B	37	S	S	S	SSSS	UUUU	tttt	UUUU	SSSS	S	S	S
Oscheius	O. tipulae	JPO	17/06/2022	CEW1	control	CEW1	wt	20	B	38	S	S	S	SSSS	UUUU	tttt	UUUU	SSSS	S	S	S
Oscheius	O. tipulae	JPO	17/06/2022	CEW1	control	CEW1	wt	20	B	39	S	S	S	SSSS	UUUU	tttt	UUUU	SSSS	S	S	S
Oscheius	O. tipulae	JPO	17/06/2022	CEW1	control	CEW1	wt	20	B	40	S	S	S	SSSS	UUUU	tttt	UUUU	SSSS	S	S	S
Oscheius	O. tipulae	JPO	17/06/2022	CEW1	control	CEW1	wt	20	B	41	S	S	S	SSSS	UUUU	tttt	UUUU	SSSS	S	S	S
Oscheius	O. tipulae	JPO	17/06/2022	CEW1	control	CEW1	wt	20	B	42	S	S	S	SSSS	UUUU	tttt	UUUU	SSSS	S	S	S
Oscheius	O. tipulae	JPO	17/06/2022	CEW1	control	CEW1	wt	20	B	43	S	S	S	SSSS	UUUU	tttt	UUUU	SSSS	S	S	S
Oscheius	O. tipulae	JPO	17/06/2022	CEW1	control	CEW1	wt	20	B	44	S	S	S	SSSS	UUUU	tttt	UUUU	SSSS	S	S	S
Oscheius	O. tipulae	JPO	17/06/2022	CEW1	control	CEW1	wt	20	B	45	S	S	S	SSSS	UUUU	tttt	UUUU	SSSS	S	S	S
Oscheius	O. tipulae	JPO	17/06/2022	CEW1	control	CEW1	wt	20	B	46	S	S	S	SSSS	UUUU	tttt	UUUU	SSSS	S	S	S
Oscheius	O. tipulae	JPO	17/06/2022	CEW1	control	CEW1	wt	20	B	47	S	S	S	SSSS	UUUU	tttt	UUUU	SSSS	S	S	S
Oscheius	O. tipulae	JPO	17/06/2022	CEW1	control	CEW1	wt	20	B	48	S	S	S	SSSS	UUUU	tttt	UUUU	SS	S	S	S
Oscheius	O. tipulae	JPO	17/06/2022	CEW1	control	CEW1	wt	20	B	49	S	S	S	SSSS	UUUU	tttt	UUUU	SSSS	S	S	S
Oscheius	O. tipulae	JPO	17/06/2022	CEW1	control	CEW1	wt	20	B	50	S	S	S	SSSS	UUUU	tttt	UUUU	SSSS	S	S	S
Oscheius	O. tipulae	JPO	17/06/2022	CEW1	Wnt mutant	JU152	egl-20(sy464)	20	A	1	S	S	S	SS	UUUU	tttt	UUUU	SSSS	S	S	S
Oscheius	O. tipulae	JPO	17/06/2022	CEW1	Wnt mutant	JU152	egl-20(sy464)	20	A	2	S	S	S	SSSS	UUUU	tttt	UUUU	SSSS	S	S	S
Oscheius	O. tipulae	JPO	17/06/2022	CEW1	Wnt mutant	JU152	egl-20(sy464)	20	A	3	S	S	S	S	UUUU	tttt	UUUU	S	S	S	S
Oscheius	O. tipulae	JPO	17/06/2022	CEW1	Wnt mutant	JU152	egl-20(sy464)	20	A	4	S	S	S	S	UUUU	tttt	UUUU	SSSS	S	S	S
Oscheius	O. tipulae	JPO	17/06/2022	CEW1	Wnt mutant	JU152	egl-20(sy464)	20	A	5	S	S	S	SSSS	UUUU	tttt	UUUU	SSSS	S	S	S
Oscheius	O. tipulae	JPO	17/06/2022	CEW1	Wnt mutant	JU152	egl-20(sy464)	20	A	6	S	S	S	S	UUUU	tttt	UUUU	SSSS	S	S	S
Oscheius	O. tipulae	JPO	17/06/2022	CEW1	Wnt mutant	JU152	egl-20(sy464)	20	A	7	S	S	S	S	UUUU	tttt	UUUU	SSSS	S	S	S
Oscheius	O. tipulae	JPO	17/06/2022	CEW1	Wnt mutant	JU152	egl-20(sy464)	20	A	8	S	S	S	S	UUUU	tttt	UUUU	SSSS	S	S	S
Oscheius	O. tipulae	JPO	17/06/2022	CEW1	Wnt mutant	JU152	egl-20(sy464)	20	A	9	S	S	S	SSSS	UUUU	tttt	UUUU	SSSS	S	S	S
Oscheius	O. tipulae	JPO	17/06/2022	CEW1	Wnt mutant	JU152	egl-20(sy464)	20	A	10	S	S	S	UUUU	tttt	UUUU	SSSS	SSSS	S	S	S	centering on P5.p
Oscheius	O. tipulae	JPO	17/06/2022	CEW1	Wnt mutant	JU152	egl-20(sy464)	20	A	11	S	S	S	S	UUUU	tttt	UUUU	SSSS	S	S	S
Oscheius	O. tipulae	JPO	17/06/2022	CEW1	Wnt mutant	JU152	egl-20(sy464)	20	A	12	S	S	S	S	UUUU	tttt	UUUU	SSSS	S	S	S
Oscheius	O. tipulae	JPO	17/06/2022	CEW1	Wnt mutant	JU152	egl-20(sy464)	20	A	13	S	S	S	S	UUUU	tttt	UUUU	S	S	S	S
Oscheius	O. tipulae	JPO	17/06/2022	CEW1	Wnt mutant	JU152	egl-20(sy464)	20	A	14	S	S	S	S	UUUU	tttt	UUUU	SSSS	S	S	S
Oscheius	O. tipulae	JPO	17/06/2022	CEW1	Wnt mutant	JU152	egl-20(sy464)	20	A	15	S	S	S	S	UUUU	tttt	UUUU	SSSS	S	S	S
Oscheius	O. tipulae	JPO	17/06/2022	CEW1	Wnt mutant	JU152	egl-20(sy464)	20	A	16	S	S	S	SSSS	UUUU	tttt	UUUU	SSSS	S	S	S
Oscheius	O. tipulae	JPO	17/06/2022	CEW1	Wnt mutant	JU152	egl-20(sy464)	20	A	17	S	S	S	S	UUUU	tttt	UUUU	S	S	S	S
Oscheius	O. tipulae	JPO	17/06/2022	CEW1	Wnt mutant	JU152	egl-20(sy464)	20	A	18	S	S	S	SSSS	UUUU	tttt	UUUU	SSSS	S	S	S
Oscheius	O. tipulae	JPO	17/06/2022	CEW1	Wnt mutant	JU152	egl-20(sy464)	20	A	19	S	S	S	SSSS	UUUU	tttt	UUUU	SSSS	S	S	S
Oscheius	O. tipulae	JPO	17/06/2022	CEW1	Wnt mutant	JU152	egl-20(sy464)	20	A	20	S	S	S	S	UUUU	tttt	UUUU	SSSS	S	S	S
Oscheius	O. tipulae	JPO	17/06/2022	CEW1	Wnt mutant	JU152	egl-20(sy464)	20	A	21	S	S	S	S	UUUU	tttt	UUUU	SSSS	S	S	S
Oscheius	O. tipulae	JPO	17/06/2022	CEW1	Wnt mutant	JU152	egl-20(sy464)	20	A	22	S	S	S	SSSS	UUUU	tttt	UUUU	SSSS	S	S	S
Oscheius	O. tipulae	JPO	17/06/2022	CEW1	Wnt mutant	JU152	egl-20(sy464)	20	A	23	S	S	S	SSSS	UUUU	tttt	UUUU	SSSS	S	S	S
Oscheius	O. tipulae	JPO	17/06/2022	CEW1	Wnt mutant	JU152	egl-20(sy464)	20	A	24	S	S	S	S	UUUU	tttt	UUUU	SSSS	S	S	S
Oscheius	O. tipulae	JPO	17/06/2022	CEW1	Wnt mutant	JU152	egl-20(sy464)	20	A	25	S	S	S	S	UUUU	tttt	UUUU	SSSS	S	S	S
Oscheius	O. tipulae	JPO	17/06/2022	CEW1	Wnt mutant	JU152	egl-20(sy464)	20	A	26	S	S	S	S	UUUU	tttt	UUUU	SSSS	S	S	S
Oscheius	O. tipulae	JPO	17/06/2022	CEW1	Wnt mutant	JU152	egl-20(sy464)	20	A	27	S	S	S	S	UUUU	tttt	UUUU	SSSS	S	S	S
Oscheius	O. tipulae	JPO	17/06/2022	CEW1	Wnt mutant	JU152	egl-20(sy464)	20	A	28	S	S	S	SSSS	UUUU	tttt	UUUU	S	S	S	S
Oscheius	O. tipulae	JPO	17/06/2022	CEW1	Wnt mutant	JU152	egl-20(sy464)	20	A	29	S	S	S	S	UUUU	tttt	UUUU	SSSS	S	S	S
Oscheius	O. tipulae	JPO	17/06/2022	CEW1	Wnt mutant	JU152	egl-20(sy464)	20	A	30	S	S	S	SSSS	UUUU	tttt	UUUU	S	S	S	S
Oscheius	O. tipulae	JPO	17/06/2022	CEW1	Wnt mutant	JU152	egl-20(sy464)	20	A	31	S	S	S	SSSS	UUUU	tttt	UUUU	S	S	S	S
Oscheius	O. tipulae	JPO	17/06/2022	CEW1	Wnt mutant	JU152	egl-20(sy464)	20	A	32	S	S	S	S	UUUU	tttt	UUUU	S	S	S	S
Oscheius	O. tipulae	JPO	17/06/2022	CEW1	Wnt mutant	JU152	egl-20(sy464)	20	A	33	S	S	S	SSSS	UUUU	tttt	UUUU	S	S	S	S
Oscheius	O. tipulae	JPO	17/06/2022	CEW1	Wnt mutant	JU152	egl-20(sy464)	20	A	34	S	S	S	SSSS	UUUU	tttt	UUUU	SSSS	S	S	S
Oscheius	O. tipulae	JPO	17/06/2022	CEW1	Wnt mutant	JU152	egl-20(sy464)	20	A	35	S	S	S	SSSS	UUUU	tttt	UUUU	SSSS	S	S	S
Oscheius	O. tipulae	JPO	17/06/2022	CEW1	Wnt mutant	JU152	egl-20(sy464)	20	A	36	S	S	S	S	UUUU	tttt	UUUU	SSSS	S	S	S
Oscheius	O. tipulae	JPO	17/06/2022	CEW1	Wnt mutant	JU152	egl-20(sy464)	20	A	37	S	S	S	S	UUUU	tttt	UUUU	S	S	S	S
Oscheius	O. tipulae	JPO	17/06/2022	CEW1	Wnt mutant	JU152	egl-20(sy464)	20	A	38	S	S	S	UUUU	tttt	UUUU	SSSS	SSSS	S	S	S	centering on P5.p
Oscheius	O. tipulae	JPO	17/06/2022	CEW1	Wnt mutant	JU152	egl-20(sy464)	20	A	39	S	S	S	S	UUUU	tttt	UUUU	SS	S	S	S
Oscheius	O. tipulae	JPO	17/06/2022	CEW1	Wnt mutant	JU152	egl-20(sy464)	20	A	40	S	S	S	SSSS	UUUU	tttt	UUUU	SSSS	S	S	S
Oscheius	O. tipulae	JPO	17/06/2022	CEW1	Wnt mutant	JU152	egl-20(sy464)	20	A	41	S	S	S	S	UUUU	tttt	UUUU	SSSS	S	S	S
Oscheius	O. tipulae	JPO	17/06/2022	CEW1	Wnt mutant	JU152	egl-20(sy464)	20	A	42	S	S	S	S	UUUU	tttt	UUUU	SSSS	S	S	S
Oscheius	O. tipulae	JPO	17/06/2022	CEW1	Wnt mutant	JU152	egl-20(sy464)	20	A	43	S	S	S	S	UUUU	tttt	UUUU	SSSS	S	S	S
Oscheius	O. tipulae	JPO	17/06/2022	CEW1	Wnt mutant	JU152	egl-20(sy464)	20	A	44	S	S	S	S	UUUU	tttt	UUUU	SSSS	S	S	S
Oscheius	O. tipulae	JPO	17/06/2022	CEW1	Wnt mutant	JU152	egl-20(sy464)	20	A	45	S	S	S	S	UUUU	tttt	UUUU	Sss	S	S	S
Oscheius	O. tipulae	JPO	17/06/2022	CEW1	Wnt mutant	JU152	egl-20(sy464)	20	A	46	S	S	S	SSSS	UUUU	tttt	UUUU	SSSS	S	S	S
Oscheius	O. tipulae	JPO	17/06/2022	CEW1	Wnt mutant	JU152	egl-20(sy464)	20	A	47	S	S	S	S	UUUU	tttt	UUUU	SSSS	S	S	S
Oscheius	O. tipulae	JPO	17/06/2022	CEW1	Wnt mutant	JU152	egl-20(sy464)	20	A	48	S	S	S	SSSS	UUUU	tttt	UUUU	SSSS	S	S	S
Oscheius	O. tipulae	JPO	17/06/2022	CEW1	Wnt mutant	JU152	egl-20(sy464)	20	A	49	S	S	S	S	UUUU	tttt	UUUU	SSSS	S	S	S
Oscheius	O. tipulae	JPO	17/06/2022	CEW1	Wnt mutant	JU152	egl-20(sy464)	20	A	50	S	S	S	S	UUUU	tttt	UUUU	SSSS	S	S	S
Oscheius	O. tipulae	JPO	17/06/2022	CEW1	Wnt mutant	JU152	egl-20(sy464)	20	B	1	S	S	S	S	UUUU	tttt	UUUU	S	S	S	S
Oscheius	O. tipulae	JPO	17/06/2022	CEW1	Wnt mutant	JU152	egl-20(sy464)	20	B	2	S	S	S	SSSS	UUUU	tttt	UUUU	SSSS	S	S	S
Oscheius	O. tipulae	JPO	17/06/2022	CEW1	Wnt mutant	JU152	egl-20(sy464)	20	B	3	S	S	S	S	UUUU	tttt	UUUU	S	S	S	S
Oscheius	O. tipulae	JPO	17/06/2022	CEW1	Wnt mutant	JU152	egl-20(sy464)	20	B	4	S	S	S	S	UUUU	tttt	UUUU	S	S	S	S
Oscheius	O. tipulae	JPO	17/06/2022	CEW1	Wnt mutant	JU152	egl-20(sy464)	20	B	5	S	S	S	S	UUUU	tttt	UUUU	SSSS	S	S	S
Oscheius	O. tipulae	JPO	17/06/2022	CEW1	Wnt mutant	JU152	egl-20(sy464)	20	B	6	S	S	S	SSSS	UUUU	tttt	UUUU	S	S	S	S
Oscheius	O. tipulae	JPO	17/06/2022	CEW1	Wnt mutant	JU152	egl-20(sy464)	20	B	7	S	S	S	S	UUUU	tttt	UUUU	SSSS	S	S	S
Oscheius	O. tipulae	JPO	17/06/2022	CEW1	Wnt mutant	JU152	egl-20(sy464)	20	B	8	S	S	S	UUUU	tttt	UUUU	SSSS	S	S	S	S	centering on P5.p
Oscheius	O. tipulae	JPO	17/06/2022	CEW1	Wnt mutant	JU152	egl-20(sy464)	20	B	9	S	S	S	UUUU	tttt	UUUU	SSSS	S	S	S	S	centering on P5.p
Oscheius	O. tipulae	JPO	17/06/2022	CEW1	Wnt mutant	JU152	egl-20(sy464)	20	B	10	S	S	S	S	UUUU	tttt	UUUU	SSSS	S	S	S
Oscheius	O. tipulae	JPO	17/06/2022	CEW1	Wnt mutant	JU152	egl-20(sy464)	20	B	11	S	S	S	SSSS	UUUU	tttt	UUUU	SSSS	S	S	S
Oscheius	O. tipulae	JPO	17/06/2022	CEW1	Wnt mutant	JU152	egl-20(sy464)	20	B	12	S	S	S	SSSS	UUUU	tttt	UUUU	S	S	S	S
Oscheius	O. tipulae	JPO	17/06/2022	CEW1	Wnt mutant	JU152	egl-20(sy464)	20	B	13	S	S	S	S	UUUU	tttt	UUUU	SSSS	S	S	S
Oscheius	O. tipulae	JPO	17/06/2022	CEW1	Wnt mutant	JU152	egl-20(sy464)	20	B	14	S	S	S	SSSS	UUUU	tttt	UUUU	ssS	S	S	S
Oscheius	O. tipulae	JPO	17/06/2022	CEW1	Wnt mutant	JU152	egl-20(sy464)	20	B	15	S	S	S	S	UUUU	tttt	UUUU	S	S	S	S
Oscheius	O. tipulae	JPO	17/06/2022	CEW1	Wnt mutant	JU152	egl-20(sy464)	20	B	16	S	S	S	S	UUUU	tttt	UUUU	SSSS	S	S	S
Oscheius	O. tipulae	JPO	17/06/2022	CEW1	Wnt mutant	JU152	egl-20(sy464)	20	B	17	S	S	S	S	UUUU	tttt	UUUU	SSSS	S	S	S
Oscheius	O. tipulae	JPO	17/06/2022	CEW1	Wnt mutant	JU152	egl-20(sy464)	20	B	18	S	S	S	SSSS	UUUU	tttt	UUUU	SSSS	S	S	S
Oscheius	O. tipulae	JPO	17/06/2022	CEW1	Wnt mutant	JU152	egl-20(sy464)	20	B	19	S	S	S	SSSS	UUUU	tttt	UUUU	SSSS	S	S	S
Oscheius	O. tipulae	JPO	17/06/2022	CEW1	Wnt mutant	JU152	egl-20(sy464)	20	B	20	S	S	S	UUUU	tttt	UUUU	SSSS	SSSS	S	S	S	centering on P5.p
Oscheius	O. tipulae	JPO	17/06/2022	CEW1	Wnt mutant	JU152	egl-20(sy464)	20	B	21	S	S	S	S	UUUU	tttt	UUUU	S	S	S	S
Oscheius	O. tipulae	JPO	17/06/2022	CEW1	Wnt mutant	JU152	egl-20(sy464)	20	B	22	S	S	S	SSSS	UUUU	tttt	UUUU	SSSS	S	S	S
Oscheius	O. tipulae	JPO	17/06/2022	CEW1	Wnt mutant	JU152	egl-20(sy464)	20	B	23	S	S	S	S	UUUU	tttt	UUUU	SSSS	S	S	S
Oscheius	O. tipulae	JPO	17/06/2022	CEW1	Wnt mutant	JU152	egl-20(sy464)	20	B	24	S	S	S	S	UUUU	tttt	UUUU	SSSS	S	S	S
Oscheius	O. tipulae	JPO	17/06/2022	CEW1	Wnt mutant	JU152	egl-20(sy464)	20	B	25	S	S	S	S	UUUU	tttt	UUUU	SSSS	S	S	S
Oscheius	O. tipulae	JPO	17/06/2022	CEW1	Wnt mutant	JU152	egl-20(sy464)	20	B	26	S	S	S	S	UUUU	tttt	UUUU	SSSS	S	S	S
Oscheius	O. tipulae	JPO	17/06/2022	CEW1	Wnt mutant	JU152	egl-20(sy464)	20	B	27	S	S	S	SSSS	UUUU	tttt	UUUU	SSSS	S	S	S
Oscheius	O. tipulae	JPO	17/06/2022	CEW1	Wnt mutant	JU152	egl-20(sy464)	20	B	28	S	S	S	UUUU	tttt	UUUU	SSSS	SSSS	S	S	S	centering on P5.p
Oscheius	O. tipulae	JPO	17/06/2022	CEW1	Wnt mutant	JU152	egl-20(sy464)	20	B	29	S	S	S	SSSS	UUUU	tttt	UUUU	SSSS	S	S	S
Oscheius	O. tipulae	JPO	17/06/2022	CEW1	Wnt mutant	JU152	egl-20(sy464)	20	B	30	S	S	S	S	UUUU	tttt	UUUU	SSSS	S	S	S
Oscheius	O. tipulae	JPO	17/06/2022	CEW1	Wnt mutant	JU152	egl-20(sy464)	20	B	31	S	S	S	SSSS	UUUU	tttt	UUUU	S	S	S	S
Oscheius	O. tipulae	JPO	17/06/2022	CEW1	Wnt mutant	JU152	egl-20(sy464)	20	B	32	S	S	S	SSSS	UUUU	tttt	UUUU	SSSS	S	S	S
Oscheius	O. tipulae	JPO	17/06/2022	CEW1	Wnt mutant	JU152	egl-20(sy464)	20	B	33	S	S	S	S	UUUU	tttt	UUUU	SSSS	S	S	S
Oscheius	O. tipulae	JPO	17/06/2022	CEW1	Wnt mutant	JU152	egl-20(sy464)	20	B	34	S	S	S	SSSS	UUUU	tttt	UUUU	S	S	S	S
Oscheius	O. tipulae	JPO	17/06/2022	CEW1	Wnt mutant	JU152	egl-20(sy464)	20	B	35	S	S	S	SSSS	UUUU	tttt	UUUU	SSSS	S	S	S
Oscheius	O. tipulae	JPO	17/06/2022	CEW1	Wnt mutant	JU152	egl-20(sy464)	20	B	36	S	S	S	S	UUUU	tttt	UUUU	S	S	S	S
Oscheius	O. tipulae	JPO	17/06/2022	CEW1	Wnt mutant	JU152	egl-20(sy464)	20	B	37	S	S	S	S	UUUU	tttt	UUUU	S	S	S	S
Oscheius	O. tipulae	JPO	17/06/2022	CEW1	Wnt mutant	JU152	egl-20(sy464)	20	B	38	S	S	S	S	UUUU	tttt	UUUU	SSSS	S	S	S
Oscheius	O. tipulae	JPO	17/06/2022	CEW1	Wnt mutant	JU152	egl-20(sy464)	20	B	39	S	S	S	UUUU	tttt	UUUU	SSSS	SS	S	S	S	centering on P5.p
Oscheius	O. tipulae	JPO	17/06/2022	CEW1	Wnt mutant	JU152	egl-20(sy464)	20	B	40	S	S	S	S	UUUU	tttt	UUUU	SSSS	S	S	S
Oscheius	O. tipulae	JPO	17/06/2022	CEW1	Wnt mutant	JU152	egl-20(sy464)	20	B	41	S	S	S	SSSS	UUUU	tttt	UUUU	SSSS	S	S	S
Oscheius	O. tipulae	JPO	17/06/2022	CEW1	Wnt mutant	JU152	egl-20(sy464)	20	B	42	S	S	S	S	UUUU	tttt	UUUU	S	S	S	S
Oscheius	O. tipulae	JPO	17/06/2022	CEW1	Wnt mutant	JU152	egl-20(sy464)	20	B	43	S	S	S	S	UUUU	tttt	UUUU	Sss	S	S	S
Oscheius	O. tipulae	JPO	17/06/2022	CEW1	Wnt mutant	JU152	egl-20(sy464)	20	B	44	S	S	S	S	UUUU	tttt	UUUU	S	S	S	S
Oscheius	O. tipulae	JPO	17/06/2022	CEW1	Wnt mutant	JU152	egl-20(sy464)	20	B	45	S	S	S	S	UUUU	tttt	UUUU	SSSS	S	S	S
Oscheius	O. tipulae	JPO	17/06/2022	CEW1	Wnt mutant	JU152	egl-20(sy464)	20	B	46	S	S	S	SSSS	UUUU	tttt	UUUU	SSSS	S	S	S
Oscheius	O. tipulae	JPO	17/06/2022	CEW1	Wnt mutant	JU152	egl-20(sy464)	20	B	47	S	S	S	UUUU	tttt	UUUU	SSSS	SS	S	S	S
Oscheius	O. tipulae	JPO	17/06/2022	CEW1	Wnt mutant	JU152	egl-20(sy464)	20	B	48	S	S	S	S	UUUU	tttt	UUUU	SSSS	S	S	S
Oscheius	O. tipulae	JPO	17/06/2022	CEW1	Wnt mutant	JU152	egl-20(sy464)	20	B	49	S	S	S	S	UUUU	tttt	UUUU	S	S	S	S
Oscheius	O. tipulae	JPO	17/06/2022	CEW1	Wnt mutant	JU152	egl-20(sy464)	20	B	50	S	S	S	S	UUUU	tttt	UUUU	SSSS	S	S	S

### Sheet: summary
Genus	Species	Observer	Date	Background	Treatment	Line	Genotype	Temperature (ºC)	Replicate	P3.p S	P3.p SS	P3.p SSS	P3.p SS SS	P3.p other	P4.p S	P4.p SS	P4.p SSS	P4.p SSSS	P4.p other	P5.p_wt	P5.p_other	P6.p_wt	P6.p_other	P7.p_wt	P7.p_other	P8.p S	P8.p SS	P8.p SSS	P8.p SSSS	P8.p other	other phenotypes
Oscheius	O. tipulae	JPO	17/06/2022	CEW1	control	CEW1	wt	20	A	50	0	0	0	0	0	0	0	50	0	50	0	50	0	50	0	0	0	0	50	0
Oscheius	O. tipulae	JPO	17/06/2022	CEW1	control	CEW1	wt	20	B	50	0	0	0	0	2	0	0	48	0	50	0	50	0	50	0	0	1	0	49	0
Oscheius	O. tipulae	JPO	17/06/2022	CEW1	Wnt mutant	JU152	egl-20(sy464)	20	A	50	0	0	0	0	30	1	0	17	2	48	2	48	2	48	2	9	1	1	39	0	x2 centering on P5.p
Oscheius	O. tipulae	JPO	17/06/2022	CEW1	Wnt mutant	JU152	egl-20(sy464)	20	B	50	0	0	0	0	28	0	0	16	6	44	6	44	6	44	6	16	2	2	30	0	x6 centering on P5.p
