## Supplementary tables (others in main pdf) for "Evolution of developmental bias explains divergent patterns of phenotypic evolution": Table S2 assembly datasets.xlsx

### Sheet: S2a_Rhabditina
Table S2a. List of Rhabditina genome assemblies.
Species	Source	Link
Bunonema sp. RGD898	NCBI	https://ftp.ncbi.nlm.nih.gov/genomes/all/GCA/014/805/405/GCA_014805405.1_ASM1480540v1/GCA_014805405.1_ASM1480540v1_genomic.fna.gz
Koerneria luziae	NCBI	https://ftp.ncbi.nlm.nih.gov/genomes/all/GCA/014/805/365/GCA_014805365.1_ASM1480536v1/GCA_014805365.1_ASM1480536v1_genomic.fna.gz
Pristioncus pacificus	WormBase ParaSite	https://ftp.ebi.ac.uk/pub/databases/wormbase/parasite/releases/WBPS17/species/pristionchus_fissidentatus/PRJEB27334/pristionchus_fissidentatus.PRJEB27334.WBPS17.genomic.fa.gz
Pristionchus fissidentatus	WormBase ParaSite	https://ftp.ebi.ac.uk/pub/databases/wormbase/parasite/releases/WBPS17/species/pristionchus_fissidentatus/PRJEB27334/pristionchus_fissidentatus.PRJEB27334.WBPS17.genomic.fa.gz
Mesorhabditis belari	WormBase ParaSite	https://ftp.ebi.ac.uk/pub/databases/wormbase/parasite/releases/WBPS17/species/mesorhabditis_belari/PRJEB30104/mesorhabditis_belari.PRJEB30104.WBPS17.genomic.fa.gz
Mesorhabditis spiculigera	NCBI	https://ftp.ncbi.nlm.nih.gov/genomes/all/GCA/958/295/435/GCA_958295435.1_M.spiculigera_Hybrid_genome/GCA_958295435.1_M.spiculigera_Hybrid_genome_genomic.fna.gz
Oscheius tipulae	WormBase ParaSite	https://ftp.ebi.ac.uk/pub/databases/wormbase/parasite/releases/WBPS17/species/oscheius_tipulae/PRJNA644888/oscheius_tipulae.PRJNA644888.WBPS17.genomic.fa.gz
Oscheius dolichura PS1017	Zenodo - Blaxter unpublished	https://zenodo.org/records/14749001/files/Oscheius_dolichura_PS1017_scaffolds.fa.gz
Oscheius myriophilus DF5020	Zenodo - Blaxter unpublished	https://zenodo.org/records/14749001/files/Oscheius_myriophilus_DF5020_scaffolds.fa.gz
Heterorhabditis bacteriophora	WormBase ParaSite	https://ftp.ebi.ac.uk/pub/databases/wormbase/parasite/releases/WBPS17/species/heterorhabditis_bacteriophora/PRJNA13977/heterorhabditis_bacteriophora.PRJNA13977.WBPS17.genomic.fa.gz
Heterorhabditis indica	NCBI	https://ftp.ncbi.nlm.nih.gov/genomes/all/GCA/020/740/425/GCA_020740425.2_Hi_IARI_1.1/GCA_020740425.2_Hi_IARI_1.1_genomic.fna.gz
Haemonchus contortus	WormBase ParaSite	https://ftp.ebi.ac.uk/pub/databases/wormbase/parasite/releases/WBPS17/species/haemonchus_contortus/PRJEB506/haemonchus_contortus.PRJEB506.WBPS17.genomic.fa.gz
Necator americanus	WormBase ParaSite	https://ftp.ebi.ac.uk/pub/databases/wormbase/parasite/releases/WBPS17/species/necator_americanus/PRJNA72135/necator_americanus.PRJNA72135.WBPS17.genomic.fa.gz
Diploscapter pachys	WormBase ParaSite	https://ftp.ebi.ac.uk/pub/databases/wormbase/parasite/releases/WBPS17/species/diploscapter_coronatus/PRJDB3143/diploscapter_coronatus.PRJDB3143.WBPS17.genomic.fa.gz
Diploscapter coronatus	WormBase ParaSite	https://ftp.ebi.ac.uk/pub/databases/wormbase/parasite/releases/WBPS17/species/diploscapter_pachys/PRJNA280107/diploscapter_pachys.PRJNA280107.WBPS17.genomic.fa.gz
Caenorhabditis monodelphis	caenorhabditis.org	http://download.caenorhabditis.org/v2/genome_files/CMONO.caenorhabditis_monodelphis_JU1667_v2.scaffolds.fna
Caenorhabditis angaria	WormBase ParaSite	https://ftp.ebi.ac.uk/pub/databases/wormbase/parasite/releases/WBPS17/species/caenorhabditis_angaria/PRJNA51225/caenorhabditis_angaria.PRJNA51225.WBPS17.genomic.fa.gz
Caenorhabditis japonica	WormBase ParaSite	https://ftp.ebi.ac.uk/pub/databases/wormbase/parasite/releases/WBPS17/species/caenorhabditis_japonica/PRJNA12591/caenorhabditis_japonica.PRJNA12591.WBPS17.genomic.fa.gz
Caenorhabditis elegans	WormBase ParaSite	https://ftp.ebi.ac.uk/pub/databases/wormbase/parasite/releases/WBPS17/species/caenorhabditis_elegans/PRJNA13758/caenorhabditis_elegans.PRJNA13758.WBPS17.genomic.fa.gz
Litoditis marina	Zenodo - Blaxter unpublished	https://zenodo.org/records/14749001/files/Litoditis_marina_scaffolds.fa.gz
Auanema rhodensis	NCBI	https://ftp.ncbi.nlm.nih.gov/genomes/all/GCA/947/366/455/GCA_947366455.1_Arhodensis_assembly/GCA_947366455.1_Arhodensis_assembly_genomic.fna.gz
Poikilolaimus oxycercus	caenorhabditis.org	http://download.caenorhabditis.org/v2/v1_archive/sequence/Poikilolaimus_oxycercus_v1.scaffolds.fa.gz
Bursaphelenchus okinawaensis	WormBase ParaSite	https://ftp.ebi.ac.uk/pub/databases/wormbase/parasite/releases/WBPS17/species/bursaphelenchus_okinawaensis/PRJEB40023/bursaphelenchus_okinawaensis.PRJEB40023.WBPS17.genomic.fa.gz

### Sheet: S2b_Caenorhabditis Oscheius
Table S2b. List of genome assemblies of Caenorhabditis and Oscheius species.
Species/strain	Source	Link
Caenorhabditis angaria	WormBase ParaSite	https://ftp.ebi.ac.uk/pub/databases/wormbase/parasite/releases/WBPS18/species/caenorhabditis_angaria/PRJNA51225/caenorhabditis_angaria.PRJNA51225.WBPS18.genomic.fa.gz
Caenorhabditis becei	WormBase ParaSite	https://ftp.ebi.ac.uk/pub/databases/wormbase/parasite/releases/WBPS18/species/caenorhabditis_becei/PRJEB28243/caenorhabditis_becei.PRJEB28243.WBPS18.genomic.fa.gz
Caenorhabditis bovis	WormBase ParaSite	https://ftp.ebi.ac.uk/pub/databases/wormbase/parasite/releases/WBPS18/species/caenorhabditis_bovis/PRJEB34497/caenorhabditis_bovis.PRJEB34497.WBPS18.genomic.fa.gz
Caenorhabditis brenneri	WormBase ParaSite	https://ftp.ebi.ac.uk/pub/databases/wormbase/parasite/releases/WBPS18/species/caenorhabditis_brenneri/PRJNA20035/caenorhabditis_brenneri.PRJNA20035.WBPS18.genomic.fa.gz
Caenorhabditis briggsae	WormBase ParaSite	https://ftp.ebi.ac.uk/pub/databases/wormbase/parasite/releases/WBPS18/species/caenorhabditis_briggsae/PRJNA10731/caenorhabditis_briggsae.PRJNA10731.WBPS18.genomic.fa.gz
Caenorhabditis elegans	WormBase ParaSite	https://ftp.ebi.ac.uk/pub/databases/wormbase/parasite/releases/WBPS18/species/caenorhabditis_elegans/PRJNA13758/caenorhabditis_elegans.PRJNA13758.WBPS18.genomic.fa.gz
Caenorhabditis inopinata	WormBase ParaSite	https://ftp.ebi.ac.uk/pub/databases/wormbase/parasite/releases/WBPS18/species/caenorhabditis_inopinata/PRJDB5687/caenorhabditis_inopinata.PRJDB5687.WBPS18.genomic.fa.gz
Caenorhabditis japonica	WormBase ParaSite	https://ftp.ebi.ac.uk/pub/databases/wormbase/parasite/releases/WBPS18/species/caenorhabditis_japonica/PRJNA12591/caenorhabditis_japonica.PRJNA12591.WBPS18.genomic.fa.gz
Caenorhabditis latens	WormBase ParaSite	https://ftp.ebi.ac.uk/pub/databases/wormbase/parasite/releases/WBPS18/species/caenorhabditis_latens/PRJNA248912/caenorhabditis_latens.PRJNA248912.WBPS18.genomic.fa.gz
Caenorhabditis nigoni	WormBase ParaSite	https://ftp.ebi.ac.uk/pub/databases/wormbase/parasite/releases/WBPS18/species/caenorhabditis_nigoni/PRJNA384657/caenorhabditis_nigoni.PRJNA384657.WBPS18.genomic.fa.gz
Caenorhabditis panamensis	WormBase ParaSite	https://ftp.ebi.ac.uk/pub/databases/wormbase/parasite/releases/WBPS18/species/caenorhabditis_panamensis/PRJEB28259/caenorhabditis_panamensis.PRJEB28259.WBPS18.genomic.fa.gz
Caenorhabditis parvicauda	WormBase ParaSite	https://ftp.ebi.ac.uk/pub/databases/wormbase/parasite/releases/WBPS18/species/caenorhabditis_parvicauda/PRJEB12595/caenorhabditis_parvicauda.PRJEB12595.WBPS18.genomic.fa.gz
Caenorhabditis quiockensis	WormBase ParaSite	https://ftp.ebi.ac.uk/pub/databases/wormbase/parasite/releases/WBPS18/species/caenorhabditis_quiockensis/PRJEB11354/caenorhabditis_quiockensis.PRJEB11354.WBPS18.genomic.fa.gz
Caenorhabditis remanei	WormBase ParaSite	https://ftp.ebi.ac.uk/pub/databases/wormbase/parasite/releases/WBPS18/species/caenorhabditis_remanei/PRJNA577507/caenorhabditis_remanei.PRJNA577507.WBPS18.genomic.fa.gz
Caenorhabditis sinica	WormBase ParaSite	https://ftp.ebi.ac.uk/pub/databases/wormbase/parasite/releases/WBPS18/species/caenorhabditis_sinica/PRJNA194557/caenorhabditis_sinica.PRJNA194557.WBPS18.genomic.fa.gz
Caenorhabditis sulstoni	WormBase ParaSite	https://ftp.ebi.ac.uk/pub/databases/wormbase/parasite/releases/WBPS18/species/caenorhabditis_sulstoni/PRJEB12601/caenorhabditis_sulstoni.PRJEB12601.WBPS18.genomic.fa.gz
Caenorhabditis tribulationis	WormBase ParaSite	https://ftp.ebi.ac.uk/pub/databases/wormbase/parasite/releases/WBPS18/species/caenorhabditis_tribulationis/PRJEB12608/caenorhabditis_tribulationis.PRJEB12608.WBPS18.genomic.fa.gz
Caenorhabditis tropicalis	WormBase ParaSite	https://ftp.ebi.ac.uk/pub/databases/wormbase/parasite/releases/WBPS18/species/caenorhabditis_tropicalis/PRJNA53597/caenorhabditis_tropicalis.PRJNA53597.WBPS18.genomic.fa.gz
Caenorhabditis uteleia	WormBase ParaSite	https://ftp.ebi.ac.uk/pub/databases/wormbase/parasite/releases/WBPS18/species/caenorhabditis_uteleia/PRJEB12600/caenorhabditis_uteleia.PRJEB12600.WBPS18.genomic.fa.gz
Caenorhabditis waitukubuli	WormBase ParaSite	https://ftp.ebi.ac.uk/pub/databases/wormbase/parasite/releases/WBPS18/species/caenorhabditis_waitukubuli/PRJEB12602/caenorhabditis_waitukubuli.PRJEB12602.WBPS18.genomic.fa.gz
Caenorhabditis zanzibari	WormBase ParaSite	https://ftp.ebi.ac.uk/pub/databases/wormbase/parasite/releases/WBPS18/species/caenorhabditis_zanzibari/PRJEB12596/caenorhabditis_zanzibari.PRJEB12596.WBPS18.genomic.fa.gz
Caenorhabditis afra	caenorhabditis.org	http://download.caenorhabditis.org/v2/genome_files/CAFRA.caenorhabditis_afra_JU1286_v2.scaffolds.fna
Caenorhabditis astrocarya	caenorhabditis.org	http://download.caenorhabditis.org/v2/genome_files/CASTR.caenorhabditis_astrocarya_NIC1040_v2.scaffolds.fna
Caenorhabditis auriculariae	caenorhabditis.org	http://download.caenorhabditis.org/v2/genome_files/CAURI.caenorhabditis_auriculariae_NKZ352_PRJEB40642.scaffolds.fna
Caenorhabditis castelli	caenorhabditis.org	http://download.caenorhabditis.org/v2/genome_files/CCAST.caenorhabditis_castelli_JU1956_v2.scaffolds.fna
Caenorhabditis dolens	caenorhabditis.org	http://download.caenorhabditis.org/v2/genome_files/CDOLE.caenorhabditis_dolens_NIC394_v2.scaffolds.fna
Caenorhabditis doughertyi	caenorhabditis.org	http://download.caenorhabditis.org/v2/genome_files/CDOUG.caenorhabditis_doughertyi_JU1771_v2.scaffolds.fna
Caenorhabditis drosophilae	caenorhabditis.org	http://download.caenorhabditis.org/v2/genome_files/CDROS.caenorhabditis_drosophilae_DF5077_v2.scaffolds.fna
Caenorhabditis guadeloupensis	caenorhabditis.org	http://download.caenorhabditis.org/v2/transcriptome_files/CGUAD.caenorhabditis_guadeloupensis_NIC113_transcriptome.transcripts.fna
Caenorhabditis imperialis	caenorhabditis.org	http://download.caenorhabditis.org/v2/genome_files/CIMPE.caenorhabditis_imperialis_EG5942_v2.scaffolds.fna
Caenorhabditis kamaaina	caenorhabditis.org	http://download.caenorhabditis.org/v2/genome_files/CKAMA.caenorhabditis_kamaaina_QG2077_v2.scaffolds.fna
Caenorhabditis krikudae	caenorhabditis.org	http://download.caenorhabditis.org/v2/transcriptome_files/CKRIK.caenorhabditis_krikudae_QG3077_transcriptome.transcripts.fna
Caenorhabditis macrosperma	caenorhabditis.org	http://download.caenorhabditis.org/v2/genome_files/CMACR.caenorhabditis_macrosperma_JU2083_v2.scaffolds.fna
Caenorhabditis monodelphis	caenorhabditis.org	http://download.caenorhabditis.org/v2/genome_files/CMONO.caenorhabditis_monodelphis_JU1667_v2.scaffolds.fna
Caenorhabditis nouraguensis	caenorhabditis.org	http://download.caenorhabditis.org/v2/genome_files/CNOUR.caenorhabditis_nouraguensis_JU2079_v2.scaffolds.fna
Caenorhabditis oiwi	caenorhabditis.org	http://download.caenorhabditis.org/v2/genome_files/COIWI.caenorhabditis_oiwi_ECA1100_v2.scaffolds.fna
Caenorhabditis plicata	caenorhabditis.org	http://download.caenorhabditis.org/v2/genome_files/CPLIC.caenorhabditis_plicata_SB355_v2.scaffolds.fna
Caenorhabditis portoensis	caenorhabditis.org	http://download.caenorhabditis.org/v2/genome_files/CPORT.caenorhabditis_portoensis_EG5626_v2.scaffolds.fna
Caenorhabditis sp. 2 DF5070	caenorhabditis.org	http://download.caenorhabditis.org/v2/genome_files/CSP02.caenorhabditis_sp2_DF5070_v2.scaffolds.fna
Caenorhabditis sp. 24 = agridulce	caenorhabditis.org	http://download.caenorhabditis.org/v2/genome_files/CSP24.caenorhabditis_sp24_QG555_v2.scaffolds.fna
Caenorhabditis sp. 25 ZF1457	caenorhabditis.org	http://download.caenorhabditis.org/v2/genome_files/CSP25.caenorhabditis_sp25_ZF1457_v2.scaffolds.fna
Caenorhabditis sp. 27 ECA211	caenorhabditis.org	http://download.caenorhabditis.org/v2/genome_files/CSP27.caenorhabditis_sp27_ECA211_v2.scaffolds.fna
Caenorhabditis sp. 30 DF5174	caenorhabditis.org	http://download.caenorhabditis.org/v2/genome_files/CSP30.caenorhabditis_sp30_DF5174_v2.scaffolds.fna
Caenorhabditis sp. 33 BRC20065	caenorhabditis.org	http://download.caenorhabditis.org/v2/genome_files/CSP33.caenorhabditis_sp33_BRC20065_v2.scaffolds.fna
Caenorhabditis sp. 41 BRC20276	caenorhabditis.org	http://download.caenorhabditis.org/v2/genome_files/CSP41.caenorhabditis_sp41_BRC20276_v2.scaffolds.fna
Caenorhabditis sp. 44 BRC20300	caenorhabditis.org	http://download.caenorhabditis.org/v2/genome_files/CSP44.caenorhabditis_sp44_BRC20300_v2.scaffolds.fna
Caenorhabditis sp. 45 NIC759	caenorhabditis.org	http://download.caenorhabditis.org/v2/transcriptome_files/CSP45.caenorhabditis_sp45_NIC759_transcriptome.transcripts.fna
Caenorhabditis sp. 48 BRC20454	caenorhabditis.org	http://download.caenorhabditis.org/v2/genome_files/CSP48.caenorhabditis_sp48_BRC20454_v2.scaffolds.fna
Caenorhabditis sp. 49 BRC20456	caenorhabditis.org	http://download.caenorhabditis.org/v2/genome_files/CSP49.caenorhabditis_sp49_BRC20456_v2.scaffolds.fna
Caenorhabditis sp. 54 BRC20483	caenorhabditis.org	http://download.caenorhabditis.org/v2/genome_files/CSP54.caenorhabditis_sp54_BRC20483_v2.scaffolds.fna
Caenorhabditis sp. 56 JU2215	caenorhabditis.org	http://download.caenorhabditis.org/v2/genome_files/CSP56.caenorhabditis_sp56_JU2215_v2.scaffolds.fna
Caenorhabditis sp. 8 DF5173	caenorhabditis.org	http://download.caenorhabditis.org/v2/genome_files/CSP08.caenorhabditis_sp8_DF5173_v2.scaffolds.fna
Caenorhabditis virilis	caenorhabditis.org	http://download.caenorhabditis.org/v2/genome_files/CVIRI.caenorhabditis_virilis_JU1968_v2.scaffolds.fna
Caenorhabditis vivipara	caenorhabditis.org	http://download.caenorhabditis.org/v2/transcriptome_files/CVIVI.caenorhabditis_vivipara_NIC1070_transcriptome.transcripts.fna
Caenorhabditis wallacei	caenorhabditis.org	http://download.caenorhabditis.org/v2/genome_files/CWALL.caenorhabditis_wallacei_JU1898_v2.scaffolds.fna
Caenorhabditis yunquensis	caenorhabditis.org	http://download.caenorhabditis.org/v2/genome_files/CYUNQ.caenorhabditis_yunquensis_XZ1518_v2.scaffolds.fna
Oscheius tipulae CEW1	NCBI	https://ftp.ncbi.nlm.nih.gov/genomes/all/GCA/013/425/905/GCA_013425905.1_ASM1342590v1/GCA_013425905.1_ASM1342590v1_genomic.fna.gz
Oscheius carolinensis YEW1	Zenodo - Blaxter unpublished	https://zenodo.org/records/14749001/files/Oscheius_carolinensis_YEW1_scaffolds.fa.gz
Oscheius chongmingensis SB144	Zenodo - Blaxter unpublished	https://zenodo.org/records/14749001/files/Oscheius_chongmingensis_SB144_scaffolds.fa.gz
Oscheius dolichura PS1017	Zenodo - Blaxter unpublished	https://zenodo.org/records/14749001/files/Oscheius_dolichura_PS1017_scaffolds.fa.gz
Oscheius dolichuroides DF5018	Zenodo - Blaxter unpublished	https://zenodo.org/records/14749001/files/Oscheius_dolichuroides_DF5018_scaffolds.fa.gz
Oscheius guentheri SB133	Zenodo - Blaxter unpublished	https://zenodo.org/records/14749001/files/Oscheius_guentheri_SB133_scaffolds.fa.gz
Oscheius lucianii SB147	Zenodo - Blaxter unpublished	https://zenodo.org/records/14749001/files/Oscheius_lucianii_SB147_scaffolds.fa.gz
Oscheius myriophilus DF5020	Zenodo - Blaxter unpublished	https://zenodo.org/records/14749001/files/Oscheius_myriophilus_DF5020_scaffolds.fa.gz
Oscheius myriophilus EM435	Zenodo - Blaxter unpublished	https://zenodo.org/records/14749001/files/Oscheius_myriophilus_EM435_scaffolds.fa.gz
Oscheius onirici PS2068	Zenodo - Blaxter unpublished	https://zenodo.org/records/14749001/files/Oscheius_onirici_PS2068_scaffolds.fa.gz
Oscheius sp. A SB194	Zenodo - Blaxter unpublished	https://zenodo.org/records/14749001/files/Oscheius_sp._A_SB194_scaffolds.fa.gz
Oscheius sp. B DF5033	Zenodo - Blaxter unpublished	https://zenodo.org/records/14749001/files/Oscheius_sp._B_DF5033_scaffolds.fa.gz
Oscheius sp. D JU75	Zenodo - Blaxter unpublished	https://zenodo.org/records/14749001/files/Oscheius_sp._D_JU75_scaffolds.fa.gz
Oscheius sp. E DF5083	Zenodo - Blaxter unpublished	https://zenodo.org/records/14749001/files/Oscheius_sp._E_DF5083_scaffolds.fa.gz
Oscheius sp. F EUK108	Zenodo - Blaxter unpublished	https://zenodo.org/records/14749001/files/Oscheius_sp._F_EUK108_scaffolds.fa.gz
Oscheius sp. G JU992	Zenodo - Blaxter unpublished	https://zenodo.org/records/14749001/files/Oscheius_sp._G_JU992_scaffolds.fa.gz
Oscheius sp. I DF5102	Zenodo - Blaxter unpublished	https://zenodo.org/records/14749001/files/Oscheius_sp._I_DF5102_scaffolds.fa.gz
Oscheius sp. J SB394	Zenodo - Blaxter unpublished	https://zenodo.org/records/14749001/files/Oscheius_sp._J_SB394_scaffolds.fa.gz
Oscheius sp. K DF5120	Zenodo - Blaxter unpublished	https://zenodo.org/records/14749001/files/Oscheius_sp._K_DF5120_scaffolds.fa.gz
Oscheius sp. L JU1182	Zenodo - Blaxter unpublished	https://zenodo.org/records/14749001/files/Oscheius_sp._L_JU1182_scaffolds.fa.gz
Oscheius sp. N JU1382	Zenodo - Blaxter unpublished	https://zenodo.org/records/14749001/files/Oscheius_sp._N_JU1382_scaffolds.fa.gz
Oscheius sp. O JU1439	Zenodo - Blaxter unpublished	https://zenodo.org/records/14749001/files/Oscheius_sp._O_JU1439_scaffolds.fa.gz
Oscheius sp. P TWN1964	Zenodo - Blaxter unpublished	https://zenodo.org/records/14749001/files/Oscheius_sp._P_TWN1964_scaffolds.fa.gz
Oscheius sp. Q TWN1984	Zenodo - Blaxter unpublished	https://zenodo.org/records/14749001/files/Oscheius_sp._Q_TWN1984_scaffolds.fa.gz
Oscheius sp. R JU1917	Zenodo - Blaxter unpublished	https://zenodo.org/records/14749001/files/Oscheius_sp._R_JU1917_scaffolds.fa.gz
