## Supplementary tables (others in main pdf) for "Evolution of developmental bias explains divergent patterns of phenotypic evolution": Table S4 Vr_summary.xlsx

### Sheet: S4_Vr_summary
Table S4. Summary of the VR analysis in Caenorhabditis and Oscheius genera.
The rate among species genetic variance per million year (VR) was estimated among Caenorhabditis and Oscheius species in the six vulva precursor cells (VPC), P3.p to P8.p. We estimated four different quantitative genetic parameters (Measure): Vr_Phylo (variance among-species dependent on the phylogeny), H2_Phylo (broad sense phylogenetic heritability), Vr_NotPhylo (variance among-species not depe…
Model_name	mean	median	posterior.mode	lowerHPD_0.95	upperHPD_0.95	lowerHPD_0.83	upperHPD_0.83	effectiveSize	Pnp	Pnp_fate	Measure	Scale	Variance	Genus
Vr_liab_Vr_Caenorhabditis_P3p_SS_mod3_scaled	0.0171762	0.0163805	0.0166181	0.00482037	0.029358	0.00865025	0.0255231	2175.58	P3.p	SS	Vr_Phylo	liab	Vr	Caenorhabditis
Vr_liab_Vr_Caenorhabditis_P4p_SS_mod3_scaled	0.00121247	0.000818023	1.62113e-05	1.20608e-10	0.00382721	1.20608e-10	0.00230009	2500	P4.p	SS	Vr_Phylo	liab	Vr	Caenorhabditis
Vr_liab_Vr_Caenorhabditis_P5p_wt_mod3_scaled	0.000791607	0.000596794	7.04433e-06	9.98656e-10	0.0022417	9.98656e-10	0.00143391	2387.69	P5.p	wt	Vr_Phylo	liab	Vr	Caenorhabditis
Vr_liab_Vr_Caenorhabditis_P6p_wt_mod3_scaled	0.00023397	0.000107708	3.68557e-06	5.16431e-10	0.000910556	5.16431e-10	0.000437235	2101.94	P6.p	wt	Vr_Phylo	liab	Vr	Caenorhabditis
Vr_liab_Vr_Caenorhabditis_P7p_wt_mod3_scaled	0.000224219	0.000102117	2.72674e-06	2.72117e-12	0.000845506	2.72117e-12	0.000426728	2500	P7.p	wt	Vr_Phylo	liab	Vr	Caenorhabditis
Vr_liab_Vr_Caenorhabditis_P8p_SS_mod3_scaled	0.00106157	0.000846386	1.25478e-05	5.14681e-09	0.00294475	5.14681e-09	0.00184727	2794.68	P8.p	SS	Vr_Phylo	liab	Vr	Caenorhabditis
H2_liab_Vr_Caenorhabditis_P3p_SS_mod3_scaled	0.626982	0.64264	0.666646	0.375939	0.837621	0.477066	0.806062	2123.09	P3.p	SS	H2	liab	Vr	Caenorhabditis
H2_liab_Vr_Caenorhabditis_P4p_SS_mod3_scaled	0.141844	0.112457	0.00174944	1.79528e-08	0.39314	1.79528e-08	0.27173	2500	P4.p	SS	H2	liab	Vr	Caenorhabditis
H2_liab_Vr_Caenorhabditis_P5p_wt_mod3_scaled	0.121881	0.102132	0.00130115	1.76215e-07	0.310405	1.76215e-07	0.222743	2496.73	P5.p	wt	H2	liab	Vr	Caenorhabditis
H2_liab_Vr_Caenorhabditis_P6p_wt_mod3_scaled	0.0417345	0.0210315	0.000554339	1.08425e-07	0.154338	1.08425e-07	0.0810555	2500	P6.p	wt	H2	liab	Vr	Caenorhabditis
H2_liab_Vr_Caenorhabditis_P7p_wt_mod3_scaled	0.040238	0.0199055	0.000994155	5.6385e-10	0.146307	5.6385e-10	0.0791776	2500	P7.p	wt	H2	liab	Vr	Caenorhabditis
H2_liab_Vr_Caenorhabditis_P8p_SS_mod3_scaled	0.149266	0.132179	0.00125698	8.04692e-07	0.364201	8.04692e-07	0.259368	2761.45	P8.p	SS	H2	liab	Vr	Caenorhabditis
Vr_NotPhylo_liab_Vr_Caenorhabditis_P3p_SS_mod3_scaled	0.00409909	0.00375109	0.00267455	1.28416e-06	0.0079232	0.00108181	0.00649046	2254.02	P3.p	SS	Vr_NotPhylo	liab	Vr	Caenorhabditis
Vr_NotPhylo_liab_Vr_Caenorhabditis_P4p_SS_mod3_scaled	0.000988883	0.000916072	1.53795e-05	2.82195e-08	0.00222108	2.82195e-08	0.00165084	2320.1	P4.p	SS	Vr_NotPhylo	liab	Vr	Caenorhabditis
Vr_NotPhylo_liab_Vr_Caenorhabditis_P5p_wt_mod3_scaled	0.000231713	0.000134788	2.32801e-06	1.84131e-10	0.000782341	1.84131e-10	0.000455901	2500	P5.p	wt	Vr_NotPhylo	liab	Vr	Caenorhabditis
Vr_NotPhylo_liab_Vr_Caenorhabditis_P6p_wt_mod3_scaled	0.00014383	7.02261e-05	9.58456e-07	1.4894e-12	0.000529312	1.4894e-12	0.000278102	2500	P6.p	wt	Vr_NotPhylo	liab	Vr	Caenorhabditis
Vr_NotPhylo_liab_Vr_Caenorhabditis_P7p_wt_mod3_scaled	0.000140599	6.78665e-05	2.32544e-06	1.01983e-12	0.000510113	1.01983e-12	0.000278714	2500	P7.p	wt	Vr_NotPhylo	liab	Vr	Caenorhabditis
Vr_NotPhylo_liab_Vr_Caenorhabditis_P8p_SS_mod3_scaled	0.000489415	0.000375773	7.35702e-06	5.47384e-10	0.00134281	5.47384e-10	0.000915604	2500	P8.p	SS	Vr_NotPhylo	liab	Vr	Caenorhabditis
trait_mean_liab_Vr_Caenorhabditis_P3p_SS_mod3_scaled	0.787995	0.783824	0.734779	-1.08966	2.40617	-0.401464	2.02284	2500	P3.p	SS	trait_mean	liab	Vr	Caenorhabditis
trait_mean_liab_Vr_Caenorhabditis_P4p_SS_mod3_scaled	2.97659	2.99369	2.99077	2.27608	3.50088	2.57354	3.35044	2500	P4.p	SS	trait_mean	liab	Vr	Caenorhabditis
trait_mean_liab_Vr_Caenorhabditis_P5p_wt_mod3_scaled	3.22967	3.23352	3.17851	2.71608	3.76167	2.87971	3.58941	2500	P5.p	wt	trait_mean	liab	Vr	Caenorhabditis
trait_mean_liab_Vr_Caenorhabditis_P6p_wt_mod3_scaled	3.36563	3.36547	3.40112	2.99141	3.77408	3.08565	3.60144	2500	P6.p	wt	trait_mean	liab	Vr	Caenorhabditis
trait_mean_liab_Vr_Caenorhabditis_P7p_wt_mod3_scaled	3.35698	3.3502	3.33501	3.01327	3.74384	3.09774	3.59815	2500	P7.p	wt	trait_mean	liab	Vr	Caenorhabditis
trait_mean_liab_Vr_Caenorhabditis_P8p_SS_mod3_scaled	3.28862	3.27257	3.22311	2.7183	3.89795	2.9064	3.6814	2687.4	P8.p	SS	trait_mean	liab	Vr	Caenorhabditis
Vr_data_Vr_Caenorhabditis_P3p_SS_mod3_scaled	0.00037972	0.000384944	0.000372495	0.00014266	0.000587658	0.00022674	0.000558225	2500	P3.p	SS	Vr_Phylo	data	Vr	Caenorhabditis
Vr_data_Vr_Caenorhabditis_P4p_SS_mod3_scaled	1.87845e-06	2.45592e-07	3.42124e-07	1.77895e-14	7.78641e-06	1.77895e-14	2.0497e-06	2500	P4.p	SS	Vr_Phylo	data	Vr	Caenorhabditis
Vr_data_Vr_Caenorhabditis_P5p_wt_mod3_scaled	1.717e-07	1.42068e-08	-2.68604e-09	1.51387e-14	6.03477e-07	1.51387e-14	1.35288e-07	2230.94	P5.p	wt	Vr_Phylo	data	Vr	Caenorhabditis
Vr_data_Vr_Caenorhabditis_P6p_wt_mod3_scaled	6.12986e-09	3.91613e-10	-7.59977e-11	1.60756e-15	2.0798e-08	1.60756e-15	3.8689e-09	2500	P6.p	wt	Vr_Phylo	data	Vr	Caenorhabditis
Vr_data_Vr_Caenorhabditis_P7p_wt_mod3_scaled	8.9428e-09	4.04611e-10	-8.28855e-11	8.7917e-18	1.51013e-08	8.7917e-18	3.52551e-09	2500	P7.p	wt	Vr_Phylo	data	Vr	Caenorhabditis
Vr_data_Vr_Caenorhabditis_P8p_SS_mod3_scaled	2.38814e-07	2.94442e-08	4.35473e-08	2.33322e-13	8.79202e-07	2.33322e-13	2.07552e-07	2500	P8.p	SS	Vr_Phylo	data	Vr	Caenorhabditis
H2_data_Vr_Caenorhabditis_P3p_SS_mod3_scaled	0.365956	0.372226	0.394026	0.190879	0.504141	0.266055	0.491419	2271.62	P3.p	SS	H2	data	Vr	Caenorhabditis
H2_data_Vr_Caenorhabditis_P4p_SS_mod3_scaled	0.0146155	0.00664759	0.000416055	7.57016e-10	0.0537055	7.57016e-10	0.0257507	2500	P4.p	SS	H2	data	Vr	Caenorhabditis
H2_data_Vr_Caenorhabditis_P5p_wt_mod3_scaled	0.00423634	0.00180371	3.13789e-05	3.03182e-09	0.0162671	3.03182e-09	0.00700686	2248.52	P5.p	wt	H2	data	Vr	Caenorhabditis
H2_data_Vr_Caenorhabditis_P6p_wt_mod3_scaled	0.000552985	0.00015453	2.14712e-05	8.5521e-10	0.00230606	8.5521e-10	0.000813109	2500	P6.p	wt	H2	data	Vr	Caenorhabditis
H2_data_Vr_Caenorhabditis_P7p_wt_mod3_scaled	0.000532058	0.00014561	0.000109193	3.6437e-12	0.00203874	3.6437e-12	0.000802014	2661.39	P7.p	wt	H2	data	Vr	Caenorhabditis
H2_data_Vr_Caenorhabditis_P8p_SS_mod3_scaled	0.00559492	0.00279497	0.000195219	1.96387e-08	0.0203798	1.96387e-08	0.00921125	2500	P8.p	SS	H2	data	Vr	Caenorhabditis
Vr_data_Vr_NotPhylo_Caenorhabditis_P3p_SS_mod3_scaled	9.95891e-05	8.68686e-05	4.92575e-05	1.82645e-08	0.000223743	1.64609e-05	0.000168981	2192.27	P3.p	SS	Vr_NotPhylo	data	Vr	Caenorhabditis
Vr_data_Vr_NotPhylo_Caenorhabditis_P4p_SS_mod3_scaled	6.42816e-07	2.98149e-07	1.32248e-08	7.71557e-12	2.37836e-06	7.71557e-12	9.57397e-07	2317.66	P4.p	SS	Vr_NotPhylo	data	Vr	Caenorhabditis
Vr_data_Vr_NotPhylo_Caenorhabditis_P5p_wt_mod3_scaled	1.97438e-08	3.46149e-09	-5.08267e-10	6.54891e-16	7.38437e-08	6.54891e-16	2.10613e-08	2500	P5.p	wt	Vr_NotPhylo	data	Vr	Caenorhabditis
Vr_data_Vr_NotPhylo_Caenorhabditis_P6p_wt_mod3_scaled	1.9573e-09	3.01584e-10	-4.85525e-11	5.18735e-20	7.70139e-09	5.18735e-20	2.19473e-09	2500	P6.p	wt	Vr_NotPhylo	data	Vr	Caenorhabditis
Vr_data_Vr_NotPhylo_Caenorhabditis_P7p_wt_mod3_scaled	2.05767e-09	2.95148e-10	3.7065e-10	2.55417e-18	7.64852e-09	2.55417e-18	2.18288e-09	2500	P7.p	wt	Vr_NotPhylo	data	Vr	Caenorhabditis
Vr_data_Vr_NotPhylo_Caenorhabditis_P8p_SS_mod3_scaled	5.30114e-08	1.44133e-08	2.91391e-09	1.46374e-14	2.20137e-07	1.46374e-14	7.30538e-08	2648.29	P8.p	SS	Vr_NotPhylo	data	Vr	Caenorhabditis
trait_mean_data_Vr_Caenorhabditis_P3p_SS_mod3_scaled	0.623757	0.633331	0.694765	0.372643	0.874166	0.460938	0.827031	2500	P3.p	SS	trait_mean	data	Vr	Caenorhabditis
trait_mean_data_Vr_Caenorhabditis_P4p_SS_mod3_scaled	0.987369	0.991071	0.995054	0.966107	0.998384	0.980936	0.997719	2500	P4.p	SS	trait_mean	data	Vr	Caenorhabditis
trait_mean_data_Vr_Caenorhabditis_P5p_wt_mod3_scaled	0.997006	0.998087	0.998696	0.991254	0.999875	0.995537	0.999644	2500	P5.p	wt	trait_mean	data	Vr	Caenorhabditis
trait_mean_data_Vr_Caenorhabditis_P6p_wt_mod3_scaled	0.999133	0.999336	0.999357	0.997847	0.999924	0.998734	0.999874	2500	P6.p	wt	trait_mean	data	Vr	Caenorhabditis
trait_mean_data_Vr_Caenorhabditis_P7p_wt_mod3_scaled	0.999134	0.999328	0.999483	0.997919	0.999896	0.998707	0.999848	2500	P7.p	wt	trait_mean	data	Vr	Caenorhabditis
trait_mean_data_Vr_Caenorhabditis_P8p_SS_mod3_scaled	0.996332	0.99742	0.998247	0.989839	0.999761	0.994692	0.999705	2500	P8.p	SS	trait_mean	data	Vr	Caenorhabditis
Vr_liab_Vr_Oscheius_P3p_SSSS_mod3_scaled	0.00319864	0.00198568	0.000111624	1.39029e-10	0.0108022	1.39029e-10	0.00583821	2500	P3.p	SSSS	Vr_Phylo	liab	Vr	Oscheius
Vr_liab_Vr_Oscheius_P4p_SSSS_mod3_scaled	0.0249422	0.0236401	0.0213556	0.0121339	0.0427365	0.0137281	0.0338632	2500	P4.p	SSSS	Vr_Phylo	liab	Vr	Oscheius
Vr_liab_Vr_Oscheius_P5p_wt_mod3_scaled	0.00500885	0.0042159	6.08959e-05	7.71284e-11	0.0128054	7.71284e-11	0.00865846	2500	P5.p	wt	Vr_Phylo	liab	Vr	Oscheius
Vr_liab_Vr_Oscheius_P6p_wt_mod3_scaled	0.00195112	0.00136958	2.40077e-05	2.6362e-11	0.00582684	2.6362e-11	0.00374238	3343.41	P6.p	wt	Vr_Phylo	liab	Vr	Oscheius
Vr_liab_Vr_Oscheius_P7p_wt_mod3_scaled	0.00477369	0.00427797	6.25657e-05	3.19591e-07	0.0108812	3.19591e-07	0.00771161	2519.71	P7.p	wt	Vr_Phylo	liab	Vr	Oscheius
Vr_liab_Vr_Oscheius_P8p_SSSS_mod3_scaled	0.0294745	0.0278168	0.0244455	0.0129076	0.049314	0.0158059	0.0405968	2727.91	P8.p	SSSS	Vr_Phylo	liab	Vr	Oscheius
H2_liab_Vr_Oscheius_P3p_SSSS_mod3_scaled	0.203377	0.160678	0.00414801	1.25477e-08	0.563061	1.25477e-08	0.377927	2500	P3.p	SSSS	H2	liab	Vr	Oscheius
H2_liab_Vr_Oscheius_P4p_SSSS_mod3_scaled	0.750692	0.762155	0.79656	0.595949	0.882443	0.671599	0.858539	2500	P4.p	SSSS	H2	liab	Vr	Oscheius
H2_liab_Vr_Oscheius_P5p_wt_mod3_scaled	0.316316	0.324576	0.00299948	7.45855e-09	0.640553	7.45855e-09	0.536421	2500	P5.p	wt	H2	liab	Vr	Oscheius
H2_liab_Vr_Oscheius_P6p_wt_mod3_scaled	0.185054	0.157472	0.00125138	3.16119e-09	0.466745	3.16119e-09	0.34902	3237.32	P6.p	wt	H2	liab	Vr	Oscheius
H2_liab_Vr_Oscheius_P7p_wt_mod3_scaled	0.352306	0.373452	0.00264383	3.1397e-05	0.614977	0.114483	0.622478	2500	P7.p	wt	H2	liab	Vr	Oscheius
H2_liab_Vr_Oscheius_P8p_SSSS_mod3_scaled	0.677158	0.689037	0.737046	0.495485	0.835394	0.568043	0.80179	2500	P8.p	SSSS	H2	liab	Vr	Oscheius
Vr_NotPhylo_liab_Vr_Oscheius_P3p_SSSS_mod3_scaled	0.00436651	0.0040673	0.00346588	1.25643e-06	0.00857001	0.00111357	0.00694887	2500	P3.p	SSSS	Vr_NotPhylo	liab	Vr	Oscheius
Vr_NotPhylo_liab_Vr_Oscheius_P4p_SSSS_mod3_scaled	0.0013985	0.000776146	2.34331e-05	4.73452e-12	0.0049687	4.73452e-12	0.00251883	2780.39	P4.p	SSSS	Vr_NotPhylo	liab	Vr	Oscheius
Vr_NotPhylo_liab_Vr_Oscheius_P5p_wt_mod3_scaled	0.00230847	0.0018512	4.33265e-05	3.61858e-11	0.00628858	3.61858e-11	0.0042232	2356.97	P5.p	wt	Vr_NotPhylo	liab	Vr	Oscheius
Vr_NotPhylo_liab_Vr_Oscheius_P6p_wt_mod3_scaled	0.000938151	0.000614825	2.11738e-05	3.23977e-09	0.00296791	3.23977e-09	0.00177389	2802.49	P6.p	wt	Vr_NotPhylo	liab	Vr	Oscheius
Vr_NotPhylo_liab_Vr_Oscheius_P7p_wt_mod3_scaled	0.00119306	0.000709247	1.99142e-05	3.69589e-10	0.00395191	3.69589e-10	0.00233208	2665.15	P7.p	wt	Vr_NotPhylo	liab	Vr	Oscheius
Vr_NotPhylo_liab_Vr_Oscheius_P8p_SSSS_mod3_scaled	0.00155308	0.000671889	2.05148e-05	9.72714e-10	0.00622169	9.72714e-10	0.00284845	2500	P8.p	SSSS	Vr_NotPhylo	liab	Vr	Oscheius
trait_mean_liab_Vr_Oscheius_P3p_SSSS_mod3_scaled	-2.72251	-2.72638	-2.76763	-3.61281	-1.92474	-3.28918	-2.2138	2500	P3.p	SSSS	trait_mean	liab	Vr	Oscheius
trait_mean_liab_Vr_Oscheius_P4p_SSSS_mod3_scaled	-0.144349	-0.166349	-0.181877	-2.13951	1.93728	-1.6211	1.16313	2500	P4.p	SSSS	trait_mean	liab	Vr	Oscheius
trait_mean_liab_Vr_Oscheius_P5p_wt_mod3_scaled	2.55877	2.5613	2.63987	1.56296	3.57273	1.87278	3.11101	2500	P5.p	wt	trait_mean	liab	Vr	Oscheius
trait_mean_liab_Vr_Oscheius_P6p_wt_mod3_scaled	2.58855	2.57532	2.57928	1.96214	3.24027	2.20259	3.01137	2500	P6.p	wt	trait_mean	liab	Vr	Oscheius
trait_mean_liab_Vr_Oscheius_P7p_wt_mod3_scaled	2.29152	2.30668	2.35087	1.3656	3.14214	1.63671	2.82883	2500	P7.p	wt	trait_mean	liab	Vr	Oscheius
trait_mean_liab_Vr_Oscheius_P8p_SSSS_mod3_scaled	0.376625	0.371696	0.680513	-1.92704	2.4848	-1.29292	1.75242	2615.14	P8.p	SSSS	trait_mean	liab	Vr	Oscheius
Vr_data_Vr_Oscheius_P3p_SSSS_mod3_scaled	1.7521e-05	3.49136e-06	9.79091e-07	2.28898e-13	7.92873e-05	2.28898e-13	2.44561e-05	2205.16	P3.p	SSSS	Vr_Phylo	data	Vr	Oscheius
Vr_data_Vr_Oscheius_P4p_SSSS_mod3_scaled	0.000617852	0.000649438	0.000698355	0.000293389	0.000829051	0.000473229	0.000824016	2500	P4.p	SSSS	Vr_Phylo	data	Vr	Oscheius
Vr_data_Vr_Oscheius_P5p_wt_mod3_scaled	3.68567e-05	1.18924e-05	4.26013e-07	1.74057e-13	0.000176511	1.74057e-13	5.82988e-05	2500	P5.p	wt	Vr_Phylo	data	Vr	Oscheius
Vr_data_Vr_Oscheius_P6p_wt_mod3_scaled	6.30667e-06	1.11535e-06	6.14452e-07	4.63718e-14	2.78585e-05	4.63718e-14	7.77406e-06	2500	P6.p	wt	Vr_Phylo	data	Vr	Oscheius
Vr_data_Vr_Oscheius_P7p_wt_mod3_scaled	4.50819e-05	1.95301e-05	5.55346e-07	1.20523e-09	0.00017106	1.20523e-09	7.87322e-05	2500	P7.p	wt	Vr_Phylo	data	Vr	Oscheius
Vr_data_Vr_Oscheius_P8p_SSSS_mod3_scaled	0.00055803	0.000577215	0.000665927	0.000272099	0.00079303	0.000405453	0.000762376	2500	P8.p	SSSS	Vr_Phylo	data	Vr	Oscheius
H2_data_Vr_Oscheius_P3p_SSSS_mod3_scaled	0.04318	0.0228256	0.00113699	1.65967e-09	0.155446	1.65967e-09	0.0802432	2500	P3.p	SSSS	H2	data	Vr	Oscheius
H2_data_Vr_Oscheius_P4p_SSSS_mod3_scaled	0.445844	0.456137	0.460856	0.318624	0.548921	0.37665	0.531281	2500	P4.p	SSSS	H2	data	Vr	Oscheius
H2_data_Vr_Oscheius_P5p_wt_mod3_scaled	0.0775278	0.0559867	0.00121562	1.09379e-09	0.232135	1.09379e-09	0.140068	2500	P5.p	wt	H2	data	Vr	Oscheius
H2_data_Vr_Oscheius_P6p_wt_mod3_scaled	0.0259307	0.0138442	0.000644515	3.81429e-10	0.094214	3.81429e-10	0.0473755	2500	P6.p	wt	H2	data	Vr	Oscheius
H2_data_Vr_Oscheius_P7p_wt_mod3_scaled	0.0910695	0.0752482	0.000825036	5.6609e-06	0.228798	5.6609e-06	0.156395	2500	P7.p	wt	H2	data	Vr	Oscheius
H2_data_Vr_Oscheius_P8p_SSSS_mod3_scaled	0.402409	0.409071	0.435172	0.260689	0.507656	0.325424	0.495647	2500	P8.p	SSSS	H2	data	Vr	Oscheius
Vr_NotPhylo_data_Vr_Oscheius_P3p_SSSS_mod3_scaled	1.49498e-05	8.45479e-06	2.19349e-06	2.06781e-08	5.08373e-05	2.06781e-08	2.57447e-05	2500	P3.p	SSSS	Vr_NotPhylo	data	Vr	Oscheius
Vr_NotPhylo_data_Vr_Oscheius_P4p_SSSS_mod3_scaled	3.64387e-05	1.89773e-05	9.93654e-07	1.82711e-13	0.000131897	1.82711e-13	6.70457e-05	2500	P4.p	SSSS	Vr_NotPhylo	data	Vr	Oscheius
Vr_NotPhylo_data_Vr_Oscheius_P5p_wt_mod3_scaled	1.09145e-05	5.24072e-06	8.68565e-08	8.00327e-14	4.2043e-05	8.00327e-14	1.84234e-05	2500	P5.p	wt	Vr_NotPhylo	data	Vr	Oscheius
Vr_NotPhylo_data_Vr_Oscheius_P6p_wt_mod3_scaled	1.74069e-06	6.23143e-07	1.69136e-07	4.83954e-13	7.21551e-06	4.83954e-13	2.59067e-06	2500	P6.p	wt	Vr_NotPhylo	data	Vr	Oscheius
Vr_NotPhylo_data_Vr_Oscheius_P7p_wt_mod3_scaled	7.74284e-06	3.29347e-06	2.34504e-07	3.0031e-13	3.22496e-05	3.0031e-13	1.33206e-05	2500	P7.p	wt	Vr_NotPhylo	data	Vr	Oscheius
Vr_NotPhylo_data_Vr_Oscheius_P8p_SSSS_mod3_scaled	3.11639e-05	1.23783e-05	2.85943e-07	1.79469e-11	0.000122977	1.79469e-11	5.97223e-05	2348.27	P8.p	SSSS	Vr_NotPhylo	data	Vr	Oscheius
trait_mean_data_Vr_Oscheius_P3p_SSSS_mod3_scaled	0.0399945	0.0304296	0.0209765	0.00289426	0.100181	0.00737104	0.0629655	2500	P3.p	SSSS	trait_mean	data	Vr	Oscheius
trait_mean_data_Vr_Oscheius_P4p_SSSS_mod3_scaled	0.476169	0.47126	0.46288	0.167577	0.782659	0.242904	0.698031	2500	P4.p	SSSS	trait_mean	data	Vr	Oscheius
trait_mean_data_Vr_Oscheius_P5p_wt_mod3_scaled	0.946016	0.959167	0.981061	0.854809	0.99651	0.914653	0.992093	2887.88	P5.p	wt	trait_mean	data	Vr	Oscheius
trait_mean_data_Vr_Oscheius_P6p_wt_mod3_scaled	0.978623	0.984103	0.988952	0.944427	0.996907	0.968486	0.996062	2500	P6.p	wt	trait_mean	data	Vr	Oscheius
trait_mean_data_Vr_Oscheius_P7p_wt_mod3_scaled	0.93826	0.951976	0.973538	0.846162	0.993087	0.902525	0.990788	2500	P7.p	wt	trait_mean	data	Vr	Oscheius
trait_mean_data_Vr_Oscheius_P8p_SSSS_mod3_scaled	0.553402	0.558817	0.599721	0.26159	0.848039	0.34133	0.775338	2636.67	P8.p	SSSS	trait_mean	data	Vr	Oscheius
