## Supplementary tables (others in main pdf) for "Evolution of developmental bias explains divergent patterns of phenotypic evolution": Table S5 block structure.xlsx

### Sheet: S5_block structure
Table S5. Structure of phenotyping blocks to estimate vulval standing genetic variance (VG) and mutational variance (VM).
Lab	Block	Species	Ancestral	Names of Lines Phenotyped			Number of Lines Phenotyped
				Ancestral Pseudo-Lines	Random Mutant Lines	Wild Isolates	CONTROL	MA	WILD
Paris	P_PILOT	C. elegans	JU1200	JU1200	JU3541, JU3554, JU3557, JU3608		1	4	0
		O. tipulae	CEW1	CEW1	JU3499, JU3501, JU3525, JU3526		1	4	0
	P1	C. briggsae	PB800	PB800-A, PB800-B	JU3781, JU3783, JU3794, JU3795, JU3796, JU3797, JU3798, JU3799		2	8	0
		C. elegans	JU1200	JU1200-A, JU1200-B	JU3550, JU3551, JU3553, JU3555, JU3556, JU3558, JU3559, JU3562		2	8	0
		O. onirici	JU77	JU77-A, JU77-B	JU3846, JU3853, JU3862, JU3863, JU3864, JU3865, JU3866, JU3867		2	8	0
		O. tipulae	CEW1	CEW1-A, CEW1-B	JU3477, JU3478, JU3479, JU3482, JU3483, JU3485, JU3487, JU3488		2	8	0
	P2	C. briggsae	PB800	PB800-A, PB800-B	JU3800, JU3801, JU3841, JU3871, JU3872, JU3879, JU3880, JU3881		2	8	0
		C. elegans	PB306	PB306-A, PB306-B	JU3722, JU3730, JU3732, JU3733, JU3734, JU3735, JU3764		2	7	0
		O. tipulae	CEW1	CEW1-A, CEW1-B	JU3481, JU3489, JU3490, JU3491, JU3493, JU3494, JU3497, JU3500		2	8	0
		O. tipulae	JU178	JU178-A, JU178-B	JU3633, JU3634, JU3659, JU3660, JU3661, JU3663, JU3664, JU3666		2	8	0
	P3	C. briggsae	AF16	AF16-A, AF16-B	JU3745, JU3754, JU3755, JU3756	ED3032, ED3034, ED3036, JU1338	2	4	4
		C. elegans	JU1200	JU1200-A, JU1200-B	JU3563, JU3564, JU3565, JU3566	EG4725, EG4946, JT11398, JU1212	2	4	4
		O. onirici	PS2068	PS2068-A, PS2068-B	JU3898, JU3900, JU3903, JU3934	JU179, JU444, JU76, PS335	2	4	4
		O. tipulae	JU178	JU178-A, JU178-B	JU3667, JU3669, JU3670, JU3671	JU1009, JU1350, JU259, JU457	2	4	4
	P4	C. briggsae	AF16	AF16-A, AF16-B	JU3757, JU3758, JU3760, JU3761	JU1376, JU1392, JU1399, JU1424	2	4	4
		C. elegans	PB306	PB306-A, PB306-B	JU3770, JU3771, JU3772, JU3815	JU1242, JU1409, JU1568, JU1580	2	4	4
		O. onirici	JU77	JU77-A, JU77-B	JU3895, JU3896, JU3915, JU3917	EG4243, JU1503, JU171, JU181, KS555, LKC8, TWN1453, VT683	2	4	8
		O. onirici	PS2068	PS2068-A, PS2068-B	JU3935, JU3936, JU3952, JU3963		2	4	0
	P5	C. briggsae	AF16	AF16-A, AF16-B	JU3763, JU3766	JU1794, JU1795, JU1799, JU1802	2	2	4
		C. elegans	JU1200	JU1200-A, JU1200-B	JU3567, JU3568, JU3569, JU3570	JU1581, JU1652, JU360, JU393	2	4	4
		O. onirici	PS2068	PS2068-A, PS2068-B	JU3964, JU3974, JU3975, JU3976	JU77, PS2068, TWN1541, TWN2593	2	4	4
		O. tipulae	JU178	JU178-A, JU178-B	JU3672, JU3673, JU3674, JU3676	DF5062, HK101, JU281, SB336	2	4	4
	P6	C. briggsae	PB800	PB800-A, PB800-B	JU3882, JU3883, JU3884	JU1829, JU1884, JU1907	2	3	3
		C. elegans	PB306	PB306-A, PB306-B	JU3816, JU3818, JU3820	JU775, JU830, MY10	2	3	3
		O. onirici	JU77	JU77-A, JU77-B	JU3938, JU3941, JU3942, JU3949, JU3951, JU3960		2	6	0
		O. tipulae	CEW1	CEW1-A, CEW1-B	JU3507	JU459, JU483, JU495, JU728, JU729	2	1	5
	P7	C. briggsae	AF16	AF16-A, AF16-B	JU3767, JU3768, JU3769	JU2536, JU2773, JU2777	2	3	3
		C. elegans	JU1200	JU1200-A, JU1200-B	JU3571, JU3572, JU3573	JU1171, MY18, QX1233	2	3	3
		O. onirici	PS2068	PS2068-A, PS2068-B	JU3977, JU3978, JU3980, JU3981, JU3982, JU3988		2	6	0
		O. tipulae	JU178	JU178-A, JU178-B	JU3678, JU3683, JU3684	JU1062, JU1073, JU736	2	3	3
	P8	C. briggsae	AF16	AF16-A, AF16-B	JU3806, JU3807, JU3808, JU3810, JU3811	JU3204, JU3237, JU3326	2	5	3
		C. elegans	PB306	PB306-A, PB306-B	JU3829, JU3830, JU3875, JU3876, JU3967	EG4349, JU561, JU792	2	5	3
		O. onirici	PS2068	PS2068-A, PS2068-B	JU3998, JU3999, JU4005, JU4006, JU4007, JU4008, JU4009, JU4010, JU4011		2	9	0
		O. tipulae	CEW1	CEW1-A, CEW1-B	JU3510, JU3511, JU3512, JU3513, JU3514, JU3515	JU1091	2	6	1
	P9	C. briggsae	PB800	PB800-A, PB800-B	JU3910, JU3911, JU3912, JU3913, JU3965		2	5	0
		C. elegans	JU1200	JU1200-A, JU1200-B	JU3580, JU3581, JU3582, JU3583, JU3584, JU3608, JU3618		2	7	0
		O. tipulae	JU178	JU178-A, JU178-B	JU3695, JU3696, JU3698, JU3699	JU1093, JU1095, JU1173, JU1196, JU1265, JU1354, JU1364, JU1370, JU1380, JU1393, JU1417, JU1425, JU1431, JU1433, JU956, PS4562	2	4	16
	P10	C. briggsae	AF16	AF16-A, AF16-B	JU3762, JU3765, JU3813, JU3814, JU3834, JU3835, JU3836, JU3837, JU3838, JU3839, JU3840, JU3921		2	12	0
		C. elegans	PB306	PB306-A, PB306-B	JU3731, JU4031, JU4032, JU4103, JU4130		2	5	0
		O. tipulae	JU178	JU178-A, JU178-B	JU3700, JU3701, JU3704, JU3706	JU1014, JU1061, JU134, JU142, JU1506, JU1510, JU1601, JU1642, JU1643, JU1649, JU1769, JU177, JU1796, JU1877, JU1881, JU1883, JU1910, JU2772, JU3146, PS1005, PS1170, PS1305, PS2069, PS2070, PS2280, PS959, PS966, PS986, SB128	2	4	29
Nice	N_PILOT	C. elegans	JU1200	JU1200	JU3541, JU3554, JU3557, JU3608		1	4	0
		O. tipulae	CEW1	CEW1	JU3499, JU3501, JU3525, JU3526		1	4	0
	N1	C. briggsae	AF16	AF16-A, AF16-B	JU3736, JU3737, JU3738, JU3739, JU3740, JU3741		2	6	0
		C. elegans	JU1200	JU1200-A, JU1200-B	JU3532, JU3533, JU3534, JU3535, JU3536, JU3537		2	6	0
		O. onirici	JU77	JU77-A, JU77-B	JU3842, JU3843, JU3844, JU3845, JU3848, JU3849		2	6	0
		O. tipulae	CEW1	CEW1-A, CEW1-B	JU3456, JU3457, JU3458, JU3459, JU3460, JU3461		2	6	0
	N2	C. briggsae	PB800	PB800-A, PB800-B	JU3773, JU3776, JU3777, JU3778, JU3779, JU3780		2	6	0
		C. elegans	PB306	PB306-A, PB306-B	JU3712, JU3713, JU3714, JU3715, JU3716, JU3717		2	6	0
		O. tipulae	CEW1	CEW1-A, CEW1-B	JU3462, JU3466, JU3467, JU3469, JU3470, JU3471		2	6	0
		O. tipulae	JU178	JU178-A, JU178-B	JU3624, JU3625, JU3626, JU3627, JU3628, JU3629		2	6	0
	N3	C. briggsae	PB800	PB800-A, PB800-B	JU3782, JU3784, JU3785	NIC1055, NIC109, NIC1103	2	3	3
		C. elegans	JU1200	JU1200-A, JU1200-B	JU3538, JU3539, JU3540	MY1, MY16, PX179	2	3	3
		O. onirici	PS2068	PS2068-A, PS2068-B	JU3897, JU3899, JU3901, JU3902, JU3904, JU3914		2	6	0
		O. tipulae	JU178	JU178-A, JU178-B	JU3630, JU3631, JU3632, JU3635, JU3636, JU3637		2	6	0
	N4	C. briggsae	AF16	AF16-A, AF16-B	JU3743, JU3744	NIC1104, NIC1117, NIC1143	2	2	3
		C. elegans	PB306	PB306-A, PB306-B	JU3719, JU3720	AB1, CB4852, CB4856	2	2	3
		O. onirici	JU77	JU77-A, JU77-B	JU3850, JU3851, JU3852, JU3854, JU3855, JU3856		2	6	0
		O. onirici	PS2068	PS2068-A, PS2068-B	JU3922, JU3923, JU3924, JU3925, JU3926, JU3927		2	6	0
	N5	C. briggsae	PB800	PB800-A, PB800-B	JU3786, JU3787, JU3788	NIC115, NIC1407, NIC1593	2	3	3
		C. elegans	PB306	PB306-A, PB306-B	JU3718, JU3723	CB4858, JU311, JU346	2	2	3
		O. onirici	PS2068	PS2068-A, PS2068-B	JU3928, JU3930, JU3932, JU3933		2	4	0
		O. tipulae	CEW1	CEW1-A, CEW1-B	JU3472, JU3473, JU3474, JU3475, JU3476		2	5	0
	N6	C. elegans	JU1200	JU1200-A, JU1200-B	JU3542, JU3543, JU3544	CB4855, JU258, JU400, NIC199, PB303, RC301	2	3	6
		C. elegans	PB306	PB306-A, PB306-B	JU3721, JU3724, JU3725, JU3726, JU3727		2	5	0
		O. onirici	JU77	JU77-A, JU77-B	JU3857, JU3858, JU3859, JU3860, JU3861		2	5	0
		O. onirici	PS2068	PS2068-A, PS2068-B	JU3929		2	1	0
		O. tipulae	JU178	JU178-A, JU178-B	JU3638, JU3639, JU3640, JU3657, JU3658		2	5	0
	N7	C. briggsae	AF16	AF16-A, AF16-B	JU3748		2	1	0
		C. briggsae	PB800	PB800-A, PB800-B	JU3789, JU3790, JU3791	NIC19, NIC20, NIC556, NIC65, NIC901, QR24, QR25	2	3	7
		C. elegans	JU1200	JU1200-A, JU1200-B	JU3545, JU3546, JU3547	CX11276, CX11285, DL200, DL226, DL238, ED3012	2	3	6
		C. elegans	PB306	PB306-A, PB306-B			2	0	0
	N8	C. briggsae	AF16	AF16-A, AF16-B	JU3742, JU3746, JU3749, JU3750, JU3751		2	5	0
		C. briggsae	PB800	PB800-A, PB800-B	JU3792, JU3793	BW287, EG4181, GXW0023, GXW0024, QX1410, QX1547, QX1805, VX0034	2	2	8
		C. elegans	JU1200	JU1200-A, JU1200-B	JU3548, JU3549	ED3017, ED3073, EG4724	2	2	3
	N9	C. briggsae	PB800	PB800-A, PB800-B		JU1908, JU1914, JU2507	2	0	3
		C. elegans	PB306	PB306-A, PB306-B	JU3728, JU3729	JU440, JU774, XZ1516	2	2	3
		O. tipulae	CEW1	CEW1-A, CEW1-B	JU3502, JU3503, JU3505, JU3506, JU3508, JU3517		2	6	0
	N10	C. briggsae	PB800	PB800-A, PB800-B	JU3887, JU3888, JU3889, JU3891, JU3892, JU3893, JU3894, JU3907, JU3908		2	9	0
		C. elegans	PB306	PB306-A, PB306-B	JU3817, JU3821, JU3822, JU3823, JU3827		2	5	0
		O. onirici	JU77	JU77-A, JU77-B	JU3847, JU3937, JU3944, JU3945, JU3948, JU3962, JU3972, JU3991, JU3994, JU3996, JU4002		2	11	0
	N11	C. briggsae	AF16	AF16-A, AF16-B	JU3753, JU3803, JU3804, JU3805	JU2849, JU3168	2	4	2
		C. elegans	JU1200	JU1200-A, JU1200-B	JU3574, JU3576, JU3577, JU3578	ED3010, WN2001	2	4	2
		O. onirici	JU77		JU3947		0	1	0
		O. onirici	PS2068	PS2068-A, PS2068-B	JU3987		2	1	0
		O. tipulae	JU178	JU178-A, JU178-B	JU3682, JU3686, JU3687, JU3688, JU3689, JU3694		2	6	0
	N12	C. briggsae	AF16	AF16-A, AF16-B	JU3747, JU3802		2	2	0
		C. elegans	PB306	PB306-A, PB306-B	JU3824, JU3825, JU3826, JU3828		2	4	0
		O. onirici	JU77	JU77-A, JU77-B	JU3992, JU4000, JU4004		2	3	0
		O. onirici	PS2068	PS2068-A, PS2068-B	JU3983, JU3984, JU3985, JU3989, JU3997		2	5	0
										Wild wout zeros
						sum	172	409	178	178
						average	1.93258	4.59551	2	4.81081
						mode	2	4	0	3
						max	2	12	29	29
						min	0	0	0	1
